# Single-cell transcriptomic profiling of the neonatal oviduct and uterus reveals new insights into upper Müllerian duct regionalization

**DOI:** 10.1101/2023.12.20.572607

**Authors:** Shuai Jia, Fei Zhao

## Abstract

The upper Müllerian duct (MD) is patterned and specified into two morphologically and functionally distinct organs, the oviduct and uterus. It is known that this regionalization process is instructed by inductive signals from the adjacent mesenchyme. However, the interaction landscape between epithelium and mesenchyme during upper MD development remains largely unknown. Here, we performed single-cell transcriptomic profiling of mouse neonatal oviducts and uteri at the initiation of MD epithelial differentiation (postnatal day 3). We identified major cell types including epithelium, mesenchyme, pericytes, mesothelium, endothelium, and immune cells in both organs with established markers. Moreover, we uncovered region-specific epithelial and mesenchymal subpopulations and then deduced region-specific ligand-receptor pairs mediating mesenchymal-epithelial interactions along the craniocaudal axis. Unexpectedly, we discovered a mesenchymal subpopulation marked by neurofilaments with specific localizations at the mesometrial pole of both the neonatal oviduct and uterus. Lastly, we analyzed and revealed organ-specific signature genes of pericytes and mesothelial cells. Taken together, our study enriches our knowledge of upper Müllerian duct development, and provides a manageable list of potential genes, pathways, and region-specific cell subtypes for future functional studies.
