## Supplementary file 1 for "Single-cell transcriptomic profiling of the neonatal oviduct and uterus reveals new insights into upper Müllerian duct regionalization"

### Sheet: Cell numbers and read counts 
Cell numbers and read counts for each sample
Sample	Cells_estimated	Post_x0002_QC Cells	Raw.Reads	Reads/Cell	Barcode	Saturation	Mapped	Median UMI/cell	Median genes/cell
A1_ovi_1	7808	6421	482717359	61823	0.974	0.492	0.93	11890	3325
A2_ovi_2	6773	6421	410918655	60670	0.97	0.518	0.909	9932	3030
B1_ute_1	5716	4860	294788437	51573	0.971	0.448	0.912	9949	2912
B2_ute_2	6322	4448	349478735	55280	0.974	0.5	0.932	9608	2758
Total	26619	22150						average	3006.25
QC setting
Sample	nFeature_RNA	mt%	Hba%	Hbb%
A1_ovi_1	200<, <8000	15%<	1%<	1%<
A2_ovi_2	200<, <8000	15%<	1%<	1%<
B1_ute_1	200<, <8000	15%<	1%<	1%<
B2_ute_2	200<, <8000	15%<	1%<	1%<
ou_mergered_all Before RBC remove	200<, <8000	25%<	2%<	2%<
ou_mergered_all After RBC remove	200<, <8000	20%<	0.5%<	0.5%<
