## Supplementary file 4 for "Single-cell transcriptomic profiling of the neonatal oviduct and uterus reveals new insights into upper Müllerian duct regionalization"

### Sheet: ou_Epi_DEGs(390)
symbol	avg_log2FC ovi over uterus	pct.1	pct.2	p_val_adj	p_val
1500015O10Rik	2.55397	0.541	0.061	2.13511e-37	9.99303e-42
Lrpap1	2.51898	0.647	0.111	1.44701e-47	6.77247e-52
Ier3	2.12384	0.546	0.201	2.02511e-22	9.4782e-27
Plet1	1.96489	0.511	0.09	3.53963e-31	1.65666e-35
Atf3	1.81506	0.439	0.133	1.90829e-16	8.93142e-21
Fos	1.79764	0.62	0.251	7.85137e-23	3.6747e-27
C3	1.60398	0.366	0.004	7.14766e-26	3.34534e-30
BC048679	1.49124	0.319	0.011	2.6709e-20	1.25007e-24
Ppp2r2b	1.48307	0.47	0.05	8.01384e-30	3.75074e-34
Phlda1	1.45252	0.402	0.054	1.27996e-22	5.99064e-27
Neat1	1.4482	0.341	0.161	0.000115538	5.40757e-09
Fosb	1.43163	0.449	0.133	6.91794e-16	3.23783e-20
F3	1.33946	0.369	0.061	3.53867e-18	1.65622e-22
Cebpb	1.30366	0.428	0.133	2.27073e-14	1.06278e-18
Btg2	1.21159	0.437	0.158	1.01726e-12	4.76113e-17
Nr4a1	1.18126	0.356	0.086	1.97403e-13	9.23913e-18
Cdkn1a	1.17362	0.395	0.072	2.25566e-19	1.05573e-23
Slc4a4	1.15715	0.343	0.018	3.66312e-21	1.71446e-25
Lrig1	1.12577	0.38	0.05	1.87535e-20	8.77726e-25
Ptpn22	1.10266	0.32	0.047	4.60256e-15	2.15415e-19
Ap3b2	1.09395	0.345	0.043	4.42947e-18	2.07314e-22
Ctsb	1.092	0.476	0.158	5.93268e-16	2.77669e-20
Gstm2	1.07815	0.485	0.158	3.30029e-16	1.54465e-20
Hdc	1.06966	0.262	0.018	8.78051e-14	4.10957e-18
Dusp5	1.05051	0.288	0.05	5.10029e-12	2.38711e-16
Rsbn1	1.04375	0.481	0.154	1.45869e-16	6.82718e-21
Dusp1	1.03934	0.38	0.118	1.25233e-11	5.86132e-16
Cp	1.03805	0.27	0.032	4.53328e-13	2.12173e-17
Akap12	1.03739	0.317	0.032	1.56232e-16	7.3122e-21
Lamc2	1.02634	0.33	0.039	3.63415e-17	1.7009e-21
Ptpn13	1.02565	0.41	0.111	3.7897e-15	1.77371e-19
Zfp36	1.02032	0.395	0.122	1.87675e-12	8.78382e-17
Cldn10	0.990525	0.307	0.018	6.03014e-18	2.82231e-22
Klf6	0.989418	0.389	0.194	6.23474e-05	2.91807e-09
Socs3	0.985404	0.34	0.09	1.0103e-10	4.72854e-15
Ehf	0.977067	0.538	0.183	2.74176e-18	1.28323e-22
Ap1s2	0.966369	0.317	0.029	5.32015e-17	2.49001e-21
Cyr61	0.963343	0.379	0.158	9.70362e-07	4.54162e-11
Slc1a3	0.962702	0.397	0.122	4.29318e-12	2.00935e-16
Hddc2	0.954401	0.566	0.204	4.73106e-18	2.21429e-22
Alox15	0.950124	0.275	0.014	1.03874e-15	4.86165e-20
Ifitm3	0.937446	0.831	0.674	4.91783e-13	2.30171e-17
Agrn	0.921507	0.465	0.168	2.80524e-13	1.31295e-17
Irf1	0.909208	0.325	0.075	1.54542e-11	7.2331e-16
Wnt16	0.889341	0.285	0.007	1.29054e-17	6.04014e-22
Gcnt2	0.883397	0.294	0.043	1.59777e-13	7.4781e-18
Wt1	0.877042	0.372	0.043	1.25061e-18	5.85328e-23
Epcam	0.873768	0.659	0.351	1.49699e-12	7.00641e-17
Nfkbia	0.861428	0.517	0.272	1.93219e-07	9.04331e-12
Suco	0.851223	0.354	0.093	2.41047e-12	1.12818e-16
Plscr2	0.843432	0.307	0.011	3.56301e-19	1.66761e-23
Ces1d	0.841746	0.293	0.014	2.55515e-17	1.1959e-21
Fosl2	0.835272	0.359	0.125	7.76318e-09	3.63342e-13
Il17rd	0.832434	0.306	0.029	2.24121e-16	1.04896e-20
Smim1	0.832009	0.38	0.072	2.21516e-17	1.03677e-21
Tiparp	0.831796	0.275	0.043	4.00944e-11	1.87655e-15
Ppp1r1b	0.825295	0.265	0.018	5.184e-14	2.42628e-18
Itga6	0.822505	0.291	0.068	1.42591e-09	6.67373e-14
Tmem218	0.814855	0.343	0.061	2.83921e-15	1.32885e-19
Nrip1	0.813296	0.338	0.122	2.11756e-07	9.91091e-12
Lbp	0.811865	0.511	0.19	2.77133e-13	1.29707e-17
Atp6v1g1	0.807218	0.571	0.237	1.52891e-14	7.1558e-19
Kcne3	0.797584	0.283	0.014	4.73766e-16	2.21738e-20
Ifitm1	0.790589	0.805	0.631	7.20225e-09	3.37089e-13
Cebpd	0.789818	0.32	0.09	2.89895e-09	1.3568e-13
Fxyd3	0.787249	0.345	0.079	5.07607e-13	2.37577e-17
Mycbp	0.78486	0.389	0.104	7.10206e-14	3.324e-18
Kctd14	0.780864	0.281	0.039	1.44665e-12	6.7708e-17
Bmp2k	0.780734	0.478	0.19	6.34485e-11	2.9696e-15
Auts2	0.780019	0.431	0.165	1.37138e-09	6.41851e-14
Cyb5r3	0.765844	0.616	0.312	4.66642e-10	2.18404e-14
Ctsc	0.759064	0.28	0.065	9.01042e-10	4.21718e-14
Junb	0.758672	0.584	0.355	6.72765e-06	3.14876e-10
Pax8	0.75456	0.426	0.136	4.53198e-13	2.12112e-17
Atp2b2	0.749447	0.376	0.125	1.22394e-09	5.72845e-14
Aldoc	0.743032	0.385	0.086	3.43604e-15	1.60818e-19
St13	0.737304	0.593	0.272	4.20692e-11	1.96898e-15
Egfl6	0.730555	0.275	0.039	3.27564e-12	1.53311e-16
Krt15	0.724723	0.286	0.05	6.40634e-11	2.99838e-15
Alas1	0.722732	0.389	0.108	6.21304e-13	2.90791e-17
Dcxr	0.719671	0.446	0.136	8.97655e-15	4.20132e-19
Stxbp6	0.718298	0.283	0.039	7.48097e-13	3.50135e-17
Arhgef28	0.716222	0.267	0.068	1.09257e-07	5.11358e-12
Jun	0.714713	0.641	0.398	1.89011e-06	8.84633e-11
Clec2d	0.714691	0.25	0.022	6.30461e-12	2.95077e-16
Col18a1	0.71124	0.309	0.118	1.8139e-05	8.48967e-10
Rgs10	0.702302	0.262	0.007	1.39367e-15	6.52285e-20
Kcnk1	0.696828	0.431	0.165	2.64643e-10	1.23862e-14
Npr1	0.695164	0.259	0.011	2.1222e-14	9.93259e-19
Slc1a5	0.692087	0.319	0.108	1.23408e-07	5.7759e-12
2010300C02Rik	0.691613	0.26	0.011	1.17671e-14	5.50738e-19
Pgm2l1	0.681534	0.255	0.018	2.80802e-13	1.31425e-17
Podxl	0.679753	0.257	0.05	4.64943e-09	2.17609e-13
Col9a2	0.678319	0.328	0.068	1.09309e-12	5.11603e-17
Gsta3	0.674062	0.286	0	1.02532e-18	4.79882e-23
Gsap	0.670421	0.257	0.043	3.50929e-10	1.64246e-14
Gadd45b	0.668285	0.39	0.158	5.47007e-07	2.56017e-11
Wnt11	0.664606	0.296	0.029	8.96813e-15	4.19738e-19
Acot1	0.664584	0.39	0.086	7.08059e-16	3.31395e-20
Cd81	0.658454	0.553	0.301	2.92057e-07	1.36693e-11
Ppp1r15a	0.653253	0.385	0.154	5.33057e-08	2.49489e-12
Mycl	0.651352	0.276	0.061	2.93363e-09	1.37304e-13
Mphosph8	0.651242	0.486	0.197	9.72103e-11	4.54977e-15
Kif13b	0.648384	0.255	0.065	1.82069e-07	8.52143e-12
Hoxc4	0.647489	0.257	0.004	2.01954e-15	9.45213e-20
Spint2	0.642931	0.559	0.265	7.94921e-10	3.7205e-14
Chka	0.64231	0.265	0.118	0.0305178	1.42833e-06
Dst	0.63818	0.288	0.079	7.701e-08	3.60433e-12
Ubl3	0.638129	0.34	0.093	2.34534e-10	1.0977e-14
Csrp2	0.63412	0.337	0.133	6.17209e-06	2.88874e-10
Ccser2	0.628038	0.34	0.086	1.49592e-11	7.00139e-16
Afdn	0.6233	0.405	0.172	2.77148e-06	1.29714e-10
Nsg2	0.62279	0.315	0.039	4.08526e-15	1.91204e-19
Cd9	0.622293	0.476	0.244	2.73721e-05	1.28111e-09
Jund	0.61845	0.693	0.398	4.31197e-08	2.01815e-12
Kdm5a	0.615121	0.319	0.118	7.08544e-06	3.31622e-10
Mmp23	0.609848	0.328	0.082	3.98386e-11	1.86458e-15
Rhou	0.594989	0.387	0.115	2.43504e-11	1.13968e-15
Fam3c	0.588673	0.33	0.09	1.95716e-10	9.16014e-15
Emid1	0.588418	0.348	0.111	4.28471e-09	2.00539e-13
Capsl	0.585774	0.281	0.068	9.6053e-09	4.4956e-13
Nrp1	0.585286	0.255	0.004	3.16588e-15	1.48174e-19
Msi2	0.584869	0.446	0.176	2.51093e-09	1.1752e-13
Gadd45g	0.582338	0.315	0.133	0.000268651	1.25737e-08
Esr1	0.579551	0.322	0.061	7.8694e-12	3.68314e-16
Rhoj	0.578025	0.307	0.054	2.78056e-12	1.30139e-16
Hs6st1	0.575872	0.319	0.108	1.77579e-07	8.3113e-12
Ifrd1	0.571962	0.314	0.09	6.1578e-09	2.88205e-13
Cldn3	0.569675	0.493	0.237	1.38034e-06	6.46046e-11
Cox7a2l	0.568512	0.655	0.376	9.58124e-09	4.48434e-13
Fth1	0.56462	0.772	0.602	2.04132e-05	9.55406e-10
Spen	0.564587	0.275	0.097	7.88132e-05	3.68872e-09
Klf2	0.563516	0.252	0.043	4.06157e-09	1.90095e-13
Rbpms	0.561342	0.337	0.108	1.01024e-08	4.72824e-13
Jak2	0.560408	0.325	0.086	7.03677e-10	3.29344e-14
Ckap4	0.559665	0.426	0.161	4.45415e-10	2.08469e-14
Gadd45a	0.55586	0.265	0.075	8.97125e-07	4.19885e-11
Chd1	0.55577	0.273	0.075	3.03031e-07	1.41828e-11
Fam129a	0.550377	0.27	0.072	1.17324e-07	5.49115e-12
Tspan1	0.549071	0.322	0.1	1.22277e-08	5.72299e-13
Aplp2	0.542819	0.424	0.183	1.06035e-07	4.96279e-12
Tmem176a	0.540359	0.369	0.147	1.16396e-06	5.44771e-11
Hspa5	0.537954	0.496	0.265	3.26091e-05	1.52621e-09
Rnf217	0.534203	0.26	0.054	4.40137e-09	2.05999e-13
Galm	0.533376	0.397	0.14	5.96106e-10	2.78997e-14
Itm2b	0.533006	0.554	0.29	5.31277e-07	2.48655e-11
Sh3pxd2a	0.533	0.309	0.086	8.61366e-09	4.03148e-13
Lmo4	0.532973	0.38	0.133	1.47224e-08	6.89059e-13
Cd2ap	0.531775	0.476	0.211	1.26688e-07	5.92941e-12
Slc15a2	0.531519	0.315	0.068	3.28652e-11	1.5382e-15
Sat1	0.530582	0.374	0.14	1.16199e-07	5.43848e-12
Gabrp	0.530487	0.314	0.082	3.4165e-09	1.59903e-13
Pts	0.528657	0.387	0.115	7.01892e-12	3.28509e-16
Selenbp1	0.527377	0.34	0.097	2.36184e-10	1.10542e-14
Bmpr1b	0.527187	0.298	0.057	2.40636e-11	1.12626e-15
Hipk1	0.526897	0.358	0.118	1.79966e-08	8.42303e-13
Rnd3	0.523155	0.351	0.161	0.000399254	1.86864e-08
Rmst	0.522826	0.315	0.125	8.14191e-05	3.81069e-09
Mgst1	0.521986	0.501	0.237	4.4799e-07	2.09674e-11
Gsta4	0.517808	0.476	0.194	8.61461e-10	4.03192e-14
Ankrd11	0.5146	0.472	0.244	0.000190436	8.91303e-09
Rest	0.51161	0.374	0.133	3.82893e-08	1.79207e-12
Chchd7	0.507861	0.328	0.104	2.11704e-08	9.90847e-13
Golgb1	0.506968	0.389	0.165	7.29095e-06	3.41241e-10
Ccdc136	0.50297	0.262	0.072	1.68849e-06	7.90268e-11
Cpd	0.501932	0.328	0.108	2.26727e-08	1.06116e-12
Rrp1	0.501675	0.504	0.233	8.34978e-09	3.90797e-13
Muc1	0.501196	0.333	0.075	4.10622e-12	1.92185e-16
Pnrc1	0.500796	0.528	0.258	7.23312e-08	3.38534e-12
Lamc1	0.499649	0.327	0.104	3.90955e-08	1.8298e-12
Ccnl1	0.499198	0.39	0.172	9.32719e-06	4.36543e-10
Pnisr	0.498022	0.46	0.211	8.1799e-06	3.82846e-10
Klf4	0.494975	0.26	0.065	1.34698e-07	6.30432e-12
Ddrgk1	0.493671	0.38	0.118	8.50259e-11	3.9795e-15
Cdkl1	0.493459	0.53	0.247	1.60763e-08	7.52426e-13
Myo6	0.49229	0.283	0.09	4.34611e-06	2.03413e-10
Sec11a	0.491572	0.428	0.172	7.20657e-09	3.37291e-13
D10Wsu102e	0.491045	0.255	0.086	0.000166907	7.81179e-09
Atraid	0.490072	0.34	0.1	3.19646e-10	1.49605e-14
Cnp	0.489479	0.372	0.108	1.68407e-11	7.88202e-16
Cd55	0.486586	0.255	0.075	3.83006e-06	1.7926e-10
Tmem176b	0.486265	0.514	0.233	1.00748e-07	4.71533e-12
Lyplal1	0.484973	0.275	0.043	1.15353e-11	5.39891e-16
F11r	0.483713	0.364	0.147	2.66169e-06	1.24576e-10
Phip	0.480774	0.34	0.151	0.000426209	1.9948e-08
Suclg2	0.480342	0.359	0.129	2.89081e-07	1.353e-11
Pcbd1	0.479764	0.299	0.082	2.43149e-08	1.13802e-12
Ppl	0.477626	0.328	0.129	4.41245e-06	2.06517e-10
Bcam	0.477297	0.444	0.147	3.99388e-12	1.86927e-16
Map1b	0.476218	0.358	0.176	0.00351364	1.6445e-07
Gsn	0.475722	0.541	0.265	3.631e-08	1.69943e-12
Cox14	0.47456	0.423	0.158	1.10993e-09	5.19483e-14
Mpst	0.469386	0.335	0.09	4.50597e-10	2.10894e-14
Tmem205	0.469191	0.299	0.1	6.8238e-06	3.19376e-10
Nav2	0.464341	0.363	0.168	0.00145464	6.80822e-08
Comt	0.46311	0.363	0.122	2.7516e-08	1.28784e-12
Ift74	0.46286	0.289	0.111	0.000127406	5.96303e-09
Rsrc2	0.462446	0.446	0.176	4.9478e-08	2.31574e-12
Dhrs7	0.462249	0.286	0.075	2.32286e-08	1.08717e-12
Tnrc18	0.461995	0.293	0.118	0.000454572	2.12755e-08
Crip1	0.460571	0.501	0.254	5.56702e-05	2.60555e-09
H2-K1	0.458977	0.332	0.129	1.0965e-05	5.13197e-10
Syf2	0.458402	0.34	0.129	3.54344e-06	1.65845e-10
Slc14a1	0.456685	0.32	0.082	1.38335e-09	6.47454e-14
Med24	0.456071	0.288	0.082	2.31801e-07	1.08491e-11
Prpf38b	0.455829	0.446	0.194	1.48004e-06	6.92709e-11
Calm3	0.455444	0.463	0.222	5.52283e-06	2.58487e-10
Tpd52	0.455315	0.398	0.143	3.76054e-09	1.76006e-13
Zbtb20	0.455301	0.298	0.111	5.21073e-05	2.4388e-09
Fndc1	0.452172	0.364	0.14	1.94673e-07	9.11133e-12
Prdx5	0.452112	0.452	0.204	1.00993e-07	4.7268e-12
0610009B22Rik	0.45156	0.267	0.079	5.60486e-06	2.62326e-10
Plscr1	0.450149	0.255	0.057	3.25564e-08	1.52375e-12
Ktn1	0.449912	0.441	0.219	0.000210766	9.86455e-09
Usp25	0.447987	0.268	0.082	8.81373e-06	4.12512e-10
Meis2	0.44775	0.447	0.194	6.95484e-08	3.2551e-12
Tshz1	0.444182	0.283	0.068	1.17405e-08	5.49495e-13
Vps13c	0.441868	0.33	0.133	0.000104329	4.88296e-09
Rnf128	0.438932	0.278	0.093	1.79664e-05	8.40887e-10
Ppp1r9a	0.433985	0.312	0.136	0.00051053	2.38945e-08
Tmed7	0.429671	0.254	0.068	1.84757e-06	8.64725e-11
Clk1	0.429503	0.407	0.201	0.000523408	2.44973e-08
Alcam	0.427579	0.345	0.129	4.94768e-06	2.31568e-10
Cst3	0.427303	0.424	0.179	3.67564e-07	1.72032e-11
Ssbp4	0.427282	0.4	0.151	3.99127e-08	1.86805e-12
Tmem106b	0.426726	0.317	0.082	8.89463e-10	4.16298e-14
Dock7	0.425734	0.337	0.122	2.37149e-06	1.10994e-10
Cdh16	0.424101	0.353	0.129	9.47372e-08	4.43402e-12
Tmem59	0.420775	0.424	0.208	6.53336e-05	3.05783e-09
Stc1	0.420174	0.286	0.097	3.42741e-05	1.60414e-09
Ctbp1	0.416971	0.332	0.125	1.56861e-05	7.34161e-10
Myo9a	0.416847	0.289	0.129	0.006314	2.95516e-07
Arid4b	0.415975	0.382	0.154	1.27949e-06	5.98842e-11
Rcor1	0.412089	0.255	0.111	0.0261254	1.22276e-06
Tmem258	0.411347	0.433	0.165	5.76215e-09	2.69688e-13
Ing2	0.409883	0.255	0.086	0.000101732	4.76139e-09
Nab1	0.409169	0.322	0.093	9.12967e-09	4.27299e-13
Nt5c3	0.407646	0.278	0.086	2.57936e-06	1.20723e-10
Nfib	0.407466	0.504	0.283	0.00605761	2.83517e-07
Scamp2	0.407211	0.296	0.086	9.77409e-08	4.5746e-12
Klf10	0.407157	0.254	0.086	0.000183487	8.58779e-09
Emp2	0.407138	0.39	0.125	3.24267e-10	1.51768e-14
Ehmt1	0.406271	0.351	0.147	0.000102001	4.77397e-09
Reep5	0.406261	0.364	0.154	1.77066e-05	8.28729e-10
Hsbp1	0.406105	0.442	0.201	4.63704e-06	2.17029e-10
Cox5b	0.402812	0.556	0.305	0.000187096	8.75672e-09
Celsr1	0.399281	0.259	0.104	0.0046335	2.16863e-07
Blvrb	0.397948	0.26	0.065	2.75201e-07	1.28803e-11
Arid1b	0.39748	0.265	0.104	0.00249676	1.16857e-07
Mlec	0.396785	0.353	0.143	5.07515e-05	2.37534e-09
Pura	0.394176	0.337	0.133	2.63702e-05	1.23421e-09
Trappc6a	0.393876	0.34	0.122	4.22108e-07	1.97561e-11
Dmxl1	0.392572	0.252	0.104	0.0138156	6.46617e-07
Erlec1	0.392261	0.309	0.097	3.81992e-07	1.78785e-11
Chchd10	0.390042	0.463	0.208	1.25736e-06	5.88485e-11
1810037I17Rik	0.389446	0.392	0.158	2.41408e-06	1.12987e-10
Pten	0.387891	0.319	0.122	4.74889e-05	2.22264e-09
Ctsl	0.386733	0.395	0.183	1.27003e-05	5.94414e-10
Atp6ap2	0.386255	0.319	0.154	0.0331478	1.55143e-06
Gstm1	0.386153	0.421	0.158	1.60984e-08	7.53457e-13
Gpc1	0.384419	0.288	0.082	2.3836e-07	1.1156e-11
Uhrf2	0.384268	0.307	0.133	0.00104722	4.90133e-08
Usp34	0.383265	0.363	0.168	0.00154805	7.24539e-08
Arhgef5	0.381785	0.257	0.104	0.00407888	1.90905e-07
Zfp91	0.378325	0.491	0.226	6.77729e-07	3.172e-11
Plce1	0.377522	0.384	0.179	0.000189347	8.86206e-09
Lpp	0.377115	0.333	0.133	5.37427e-05	2.51534e-09
Ssr4	0.376133	0.478	0.211	1.22916e-06	5.75286e-11
Chpt1	0.374884	0.385	0.158	1.80794e-06	8.46175e-11
Fat1	0.374215	0.348	0.136	3.06229e-06	1.43326e-10
Pim3	0.373794	0.27	0.093	6.25233e-05	2.9263e-09
Mpzl2	0.37315	0.299	0.125	0.000926114	4.33452e-08
Nfia	0.373036	0.377	0.172	0.000295533	1.38319e-08
Bsg	0.372606	0.502	0.28	0.00185242	8.66993e-08
Ltbp1	0.372363	0.317	0.136	0.00433941	2.03099e-07
Mageh1	0.372202	0.288	0.057	9.20561e-11	4.30853e-15
Gm17018	0.372146	0.278	0.072	6.17869e-08	2.89183e-12
Fis1	0.370743	0.486	0.247	1.15426e-05	5.40232e-10
Large2	0.370677	0.281	0.1	6.04986e-05	2.83153e-09
Rassf1	0.37059	0.27	0.075	3.26923e-07	1.53011e-11
Upk3bl	0.368364	0.252	0.111	0.0454621	2.12778e-06
Cdk7	0.368312	0.314	0.108	1.928e-06	9.0237e-11
Rtcb	0.367945	0.384	0.136	5.83291e-08	2.73e-12
Tnfrsf12a	0.366867	0.26	0.097	0.000678035	3.17343e-08
Slc3a2	0.366674	0.341	0.129	4.75659e-06	2.22624e-10
Erp29	0.365966	0.433	0.183	5.74316e-07	2.68799e-11
Vamp8	0.364045	0.42	0.179	1.76665e-06	8.26851e-11
S100a14	0.363853	0.272	0.09	2.75025e-05	1.28721e-09
Rcn1	0.363136	0.363	0.118	3.5983e-09	1.68412e-13
Sipa1l1	0.363119	0.379	0.133	5.06126e-08	2.36884e-12
Hint2	0.358208	0.341	0.136	1.39043e-05	6.50768e-10
Ppa2	0.355556	0.286	0.086	1.25237e-06	5.8615e-11
Zfp36l2	0.355188	0.345	0.143	5.28597e-05	2.47401e-09
Slc1a1	0.353237	0.353	0.147	2.75951e-05	1.29154e-09
Zfp106	0.352777	0.343	0.14	5.41049e-05	2.53229e-09
Ubxn4	0.352102	0.363	0.129	9.58285e-08	4.48509e-12
Znhit1	0.350802	0.311	0.122	9.11673e-05	4.26694e-09
H2-D1	0.350779	0.317	0.122	4.26149e-05	1.99452e-09
Tln1	0.349974	0.333	0.158	0.00475272	2.22443e-07
Acadm	0.349921	0.324	0.097	1.25777e-08	5.88676e-13
Zfp644	0.349131	0.371	0.172	0.000613187	2.86992e-08
Elf3	0.348347	0.309	0.14	0.00326713	1.52912e-07
Ski	0.347634	0.283	0.108	0.000672358	3.14686e-08
Wdr77	0.347236	0.314	0.111	3.22761e-06	1.51063e-10
BC031181	0.347036	0.315	0.111	2.57531e-06	1.20533e-10
Cwc22	0.347025	0.486	0.258	0.0015762	7.37715e-08
Pla2g12a	0.346065	0.332	0.111	2.01348e-07	9.42374e-12
Tmc4	0.344882	0.26	0.093	0.000315439	1.47636e-08
Ddx50	0.34447	0.379	0.168	7.93576e-05	3.7142e-09
Pdia6	0.343731	0.393	0.183	7.88767e-05	3.69169e-09
Tcf7l2	0.342313	0.275	0.068	4.54891e-08	2.12904e-12
Brwd1	0.341627	0.268	0.1	0.000541363	2.53376e-08
Usp6nl	0.340511	0.265	0.075	1.96799e-06	9.21084e-11
Selenom	0.339859	0.366	0.136	1.44142e-06	6.74633e-11
Rbp1	0.339353	0.569	0.344	0.00226403	1.05964e-07
Ost4	0.339275	0.444	0.208	3.86611e-05	1.80947e-09
1110004E09Rik	0.338175	0.32	0.133	0.000184584	8.63917e-09
Serpinf1	0.338049	0.285	0.108	0.00014994	7.01771e-09
9930021J03Rik	0.337902	0.25	0.1	0.00908756	4.25328e-07
R3hdm4	0.336911	0.307	0.104	8.14594e-07	3.81257e-11
Tm9sf3	0.335295	0.421	0.197	8.36377e-05	3.91452e-09
Mgat4b	0.333107	0.299	0.082	9.18578e-08	4.29925e-12
Rer1	0.33238	0.369	0.143	3.15298e-06	1.4757e-10
Peg3	0.331589	0.296	0.108	0.000129955	6.08232e-09
Aes	0.330272	0.681	0.441	0.0232961	1.09033e-06
Tctex1d2	0.330178	0.28	0.086	2.12031e-06	9.92378e-11
Polr1d	0.329526	0.491	0.233	1.73713e-06	8.13035e-11
Arfgef1	0.328909	0.359	0.176	0.00576945	2.7003e-07
Maea	0.328784	0.263	0.111	0.0142746	6.681e-07
Nudc	0.328333	0.441	0.219	0.000196057	9.17612e-09
Mff	0.328141	0.307	0.111	1.38208e-05	6.46861e-10
Tkt	0.327494	0.668	0.43	0.0207526	9.71289e-07
Kcmf1	0.327297	0.298	0.115	0.000353448	1.65425e-08
Man1a2	0.327059	0.343	0.125	7.51039e-07	3.51511e-11
Gsto1	0.325555	0.322	0.111	1.70312e-06	7.97116e-11
Arglu1	0.324939	0.533	0.297	0.00731217	3.42234e-07
Ndufb11	0.324577	0.502	0.247	3.28671e-05	1.53829e-09
Acly	0.324474	0.311	0.111	1.18862e-05	5.56315e-10
Cdk5rap3	0.324415	0.296	0.079	2.32932e-08	1.0902e-12
Tvp23b	0.324315	0.257	0.075	6.86706e-06	3.21401e-10
Gstt2	0.322599	0.294	0.097	3.86272e-06	1.80788e-10
Dnajc3	0.321936	0.27	0.086	7.24525e-06	3.39102e-10
Sypl	0.321843	0.325	0.14	0.000530486	2.48285e-08
Sdf2	0.319854	0.353	0.14	2.58633e-06	1.21049e-10
Phpt1	0.31953	0.291	0.1	1.76877e-05	8.27843e-10
Tmed3	0.318486	0.32	0.1	1.16968e-07	5.47448e-12
Aamdc	0.31771	0.252	0.093	0.000722722	3.38258e-08
Cd320	0.316628	0.257	0.09	0.000244179	1.14284e-08
S100a16	0.316433	0.452	0.208	4.08995e-06	1.91423e-10
Kmt5b	0.316343	0.28	0.108	0.000618785	2.89612e-08
Tbrg1	0.315954	0.434	0.194	5.39087e-06	2.52311e-10
Trim24	0.315856	0.371	0.161	8.03767e-05	3.7619e-09
Cbx6	0.315593	0.371	0.151	1.07793e-05	5.04506e-10
Psmd3	0.315356	0.431	0.176	1.44905e-07	6.78201e-12
Igf1r	0.315059	0.281	0.115	0.0020872	9.7688e-08
Tec	0.314161	0.299	0.111	5.95588e-05	2.78755e-09
C1qtnf4	0.313649	0.254	0.075	1.37144e-05	6.41878e-10
Tm2d2	0.313482	0.281	0.104	6.70562e-05	3.13845e-09
Kmt2a	0.313366	0.34	0.161	0.00461377	2.1594e-07
Fam171a2	0.313089	0.341	0.133	9.33363e-06	4.36845e-10
Hes1	0.31251	0.459	0.265	0.0297642	1.39306e-06
Purb	0.312108	0.434	0.211	0.000505375	2.36532e-08
Cnot6l	0.310634	0.26	0.104	0.0030231	1.41491e-07
Flnb	0.310584	0.259	0.082	6.98031e-05	3.26702e-09
Brix1	0.31043	0.285	0.108	0.000368205	1.72332e-08
Pds5a	0.310115	0.299	0.133	0.00786248	3.6799e-07
Dtd1	0.308832	0.298	0.097	2.69231e-06	1.26009e-10
B230118H07Rik	0.308273	0.276	0.079	3.95755e-07	1.85226e-11
Trrap	0.306449	0.26	0.097	0.000900304	4.21372e-08
Aimp1	0.306095	0.465	0.222	9.32526e-05	4.36453e-09
Wfdc15b	0.305052	0.333	0.14	0.000153601	7.18903e-09
Lrp6	0.304872	0.272	0.115	0.0093273	4.36549e-07
Psmg4	0.304009	0.354	0.14	1.64998e-05	7.72244e-10
Mrps24	0.302083	0.393	0.161	1.64469e-06	7.69768e-11
Oxa1l	0.30125	0.28	0.108	0.000431771	2.02083e-08
Zfand5	0.301162	0.379	0.154	3.40779e-06	1.59496e-10
Larp4b	0.300942	0.301	0.115	0.000297812	1.39386e-08
Vps4b	0.300622	0.302	0.122	0.00112001	5.24201e-08
Rbbp7	0.300292	0.524	0.269	1.15777e-05	5.41873e-10
Jmjd1c	0.300068	0.307	0.143	0.0142204	6.65562e-07
Pgrmc2	0.300036	0.281	0.122	0.00779322	3.64748e-07
Npm1	-0.494938	0.802	0.796	0.00372634	1.74405e-07
Tmsb10	-0.616245	0.756	0.738	0.000233518	1.09294e-08
AY036118	-0.638212	0.993	0.975	4.00617e-11	1.87502e-15
Actb	-0.78994	0.862	0.914	3.12334e-14	1.46183e-18
Wfdc2	-0.894306	0.714	0.756	3.32647e-08	1.5569e-12
Tubb5	-0.910803	0.629	0.642	0.000516794	2.41877e-08
Tpm1	-1.02613	0.483	0.516	0.00901204	4.21794e-07
Mif	-1.03992	0.608	0.649	3.09171e-09	1.44702e-13
Msx1	-1.55243	0.034	0.269	1.13289e-22	5.3023e-27
