## Supplementary file 10 for "Single-cell transcriptomic profiling of the neonatal oviduct and uterus reveals new insights into upper Müllerian duct regionalization"

### Sheet: LR_ovi &ute Mes to Epi
interaction_LR_ovi_Mes to ovi_Epi(Gsap+ )	interaction_LR_ovi_Mes to ovi_Epi(Gsap- )	interaction_LR_ute_Mes to ute_Epi
Tgfb2 - (Tgfbr1+Tgfbr2)	Bmp2 - (Bmpr1b+Acvr2a)	Bmp2 - (Bmpr1b+Acvr2a)
Tgfb3 - (Tgfbr1+Tgfbr2)	Bmp2 - (Bmpr1b+Bmpr2)	Bmp2 - (Bmpr1b+Bmpr2)
Tgfb2 - (Acvr1b+Tgfbr2)	Bmp4 - (Bmpr1b+Acvr2a)	Bmp4 - (Bmpr1b+Acvr2a)
Tgfb3 - (Acvr1b+Tgfbr2)	Bmp4 - (Bmpr1b+Bmpr2)	Bmp4 - (Bmpr1b+Bmpr2)
Bmp2 - (Bmpr1a+Acvr2a)	Bmp5 - (Bmpr1a+Acvr2a)	Gdf7 - (Bmpr1b+Acvr2a)
Bmp2 - (Bmpr1a+Acvr2b)	Bmp5 - (Bmpr1b+Acvr2a)	Gdf7 - (Bmpr1b+Bmpr2)
Bmp2 - (Bmpr1a+Bmpr2)	Bmp5 - (Bmpr1b+Bmpr2)	Bmp7 - (Bmpr1b+Acvr2a)
Bmp2 - (Bmpr1b+Acvr2a)	Bmp6 - (Bmpr1a+Acvr2a)	Bmp7 - (Bmpr1b+Bmpr2)
Bmp2 - (Bmpr1b+Acvr2b)	Bmp6 - (Bmpr1a+Bmpr2)	Wnt16 - (Fzd8+Lrp5)
Bmp2 - (Bmpr1b+Bmpr2)	Bmp6 - (Bmpr1b+Acvr2a)	Wnt4 - (Fzd8+Lrp5)
Bmp4 - (Bmpr1a+Acvr2a)	Bmp6 - (Bmpr1b+Bmpr2)	Wnt6 - (Fzd8+Lrp5)
Bmp4 - (Bmpr1a+Acvr2b)	Bmp7 - (Bmpr1b+Acvr2a)	Wnt9a - (Fzd1+Lrp5)
Bmp4 - (Bmpr1a+Bmpr2)	Bmp7 - (Bmpr1b+Bmpr2)	Wnt9a - (Fzd10+Lrp5)
Bmp4 - (Bmpr1b+Acvr2a)	Wnt16 - (Fzd10+Lrp5)	Wnt9a - (Fzd2+Lrp5)
Bmp4 - (Bmpr1b+Acvr2b)	Wnt16 - (Fzd5+Lrp5)	Wnt9a - (Fzd3+Lrp5)
Bmp4 - (Bmpr1b+Bmpr2)	Wnt4 - (Fzd10+Lrp5)	Wnt9a - (Fzd6+Lrp5)
Bmp5 - (Acvr1+Acvr2a)	Wnt4 - (Fzd3+Lrp5)	Wnt9a - (Fzd8+Lrp5)
Bmp5 - (Acvr1+Acvr2b)	Wnt4 - (Fzd5+Lrp5)	Wnt16 - (Fzd10+Lrp6)
Bmp5 - (Acvr1+Bmpr2)	Wnt6 - (Fzd10+Lrp5)	Wnt16 - (Fzd6+Lrp6)
Bmp5 - (Bmpr1a+Acvr2a)	Wnt6 - (Fzd5+Lrp5)	Wnt16 - (Fzd8+Lrp6)
Bmp5 - (Bmpr1a+Acvr2b)	Wnt9a - (Fzd5+Lrp5)	Wnt4 - (Fzd10+Lrp6)
Bmp5 - (Bmpr1a+Bmpr2)	Wnt16 - (Fzd10+Lrp6)	Wnt4 - (Fzd6+Lrp6)
Bmp5 - (Bmpr1b+Acvr2a)	Wnt16 - (Fzd3+Lrp6)	Wnt4 - (Fzd8+Lrp6)
Bmp5 - (Bmpr1b+Acvr2b)	Wnt16 - (Fzd5+Lrp6)	Wnt6 - (Fzd10+Lrp6)
Bmp5 - (Bmpr1b+Bmpr2)	Wnt4 - (Fzd10+Lrp6)	Wnt6 - (Fzd6+Lrp6)
Bmp6 - (Acvr1+Acvr2a)	Wnt4 - (Fzd3+Lrp6)	Wnt6 - (Fzd8+Lrp6)
Bmp6 - (Acvr1+Acvr2b)	Wnt4 - (Fzd5+Lrp6)	Wnt9a - (Fzd1+Lrp6)
Bmp6 - (Acvr1+Bmpr2)	Wnt6 - (Fzd10+Lrp6)	Wnt9a - (Fzd10+Lrp6)
Bmp6 - (Bmpr1a+Acvr2a)	Wnt6 - (Fzd3+Lrp6)	Wnt9a - (Fzd2+Lrp6)
Bmp6 - (Bmpr1a+Acvr2b)	Wnt6 - (Fzd5+Lrp6)	Wnt9a - (Fzd3+Lrp6)
Bmp6 - (Bmpr1a+Bmpr2)	Wnt9a - (Fzd10+Lrp6)	Wnt9a - (Fzd6+Lrp6)
Bmp6 - (Bmpr1b+Acvr2a)	Wnt9a - (Fzd5+Lrp6)	Wnt9a - (Fzd8+Lrp6)
Bmp6 - (Bmpr1b+Acvr2b)	Wnt5a - Fzd10	Wnt5a - Fzd6
Bmp6 - (Bmpr1b+Bmpr2)	Wnt5a - Fzd5	Wnt5a - Fzd8
Bmp7 - (Acvr1+Acvr2a)	Wnt5b - Fzd10	Wnt5b - Fzd6
Bmp7 - (Acvr1+Acvr2b)	Wnt5b - Fzd3	Wnt5b - Fzd8
Bmp7 - (Bmpr1a+Acvr2a)	Wnt5b - Fzd5	Wnt11 - Fzd6
Bmp7 - (Bmpr1a+Acvr2b)	Wnt11 - Fzd10	Wnt11 - Fzd8
Bmp7 - (Bmpr1a+Bmpr2)	Wnt11 - Fzd5	Nrg2 - Erbb3
Bmp7 - (Bmpr1b+Acvr2a)	Nrg1 - Erbb3	Nrg2 - (Erbb2+Erbb3)
Bmp7 - (Bmpr1b+Acvr2b)	Nrg1 - (Erbb2+Erbb3)	Fgf2 - Fgfr2
Bmp7 - (Bmpr1b+Bmpr2)	Nrg2 - Erbb3	Igf2 - Igf2r
Gdf10 - (Acvr1b+Acvr2a)	Nrg2 - (Erbb2+Erbb3)	Igf1 - (Itga6+Itgb4)
Inhba - (Acvr1b+Acvr2a)	Fgf2 - Fgfr2	Igf2 - (Itga6+Itgb4)
Inhba - (Acvr1b+Acvr2b)	Fgf7 - Fgfr2	Ctf1 - (Lifr+Il6st)
Inhaba - Acvr2a	Fgf10 - Fgfr2	Tnfsf12 - Tnfrsf12a
Wnt16 - (Fzd1+Lrp5)	Fgf18 - Fgfr2	Hgf - Met
Wnt16 - (Fzd10+Lrp5)	Fgf21 - Fgfr1
Wnt16 - (Fzd2+Lrp5)	Igf1 - (Itga6+Itgb4)
Wnt16 - (Fzd3+Lrp5)	Igf2 - (Itga6+Itgb4)
Wnt16 - (Fzd4+Lrp5)	Ins2 - Inssr
Wnt16 - (Fzd5+Lrp5)	Mif - (Cd74+Cd44)
Wnt16 - (Fzd6+Lrp5)	Tnfsf12 - Tnfrsf12a
Wnt16 - (Fzd7+Lrp5)	Angptl4 - Cdh5
Wnt16 - (Fzd8+Lrp5)	Angptl4 - Sdc4
Wnt4 - (Fzd1+Lrp5)	Mdk - Sdc4
Wnt4 - (Fzd10+Lrp5)	Ptn - Sdc4
Wnt4 - (Fzd2+Lrp5)	Hgf - Met
Wnt4 - (Fzd3+Lrp5)
Wnt4 - (Fzd4+Lrp5)
Wnt4 - (Fzd5+Lrp5)
Wnt4 - (Fzd6+Lrp5)
Wnt4 - (Fzd7+Lrp5)
Wnt4 - (Fzd8+Lrp5)
Wnt6 - (Fzd1+Lrp5)
Wnt6 - (Fzd10+Lrp5)
Wnt6 - (Fzd2+Lrp5)
Wnt6 - (Fzd3+Lrp5)
Wnt6 - (Fzd4+Lrp5)
Wnt6 - (Fzd5+Lrp5)
Wnt6 - (Fzd6+Lrp5)
Wnt6 - (Fzd7+Lrp5)
Wnt6 - (Fzd8+Lrp5)
Wnt16 - (Fzd1+Lrp6)
Wnt16 - (Fzd10+Lrp6)
Wnt16 - (Fzd2+Lrp6)
Wnt16 - (Fzd3+Lrp6)
Wnt16 - (Fzd4+Lrp6)
Wnt16 - (Fzd5+Lrp6)
Wnt16 - (Fzd6+Lrp6)
Wnt16 - (Fzd7+Lrp6)
Wnt16 - (Fzd8+Lrp6)
Wnt4 - (Fzd1+Lrp6)
Wnt4 - (Fzd10+Lrp6)
Wnt4 - (Fzd2+Lrp6)
Wnt4 - (Fzd3+Lrp6)
Wnt4 - (Fzd4+Lrp6)
Wnt4 - (Fzd5+Lrp6)
Wnt4 - (Fzd6+Lrp6)
Wnt4 - (Fzd7+Lrp6)
Wnt4 - (Fzd8+Lrp6)
Wnt6 - (Fzd1+Lrp6)
Wnt6 - (Fzd10+Lrp6)
Wnt6 - (Fzd2+Lrp6)
Wnt6 - (Fzd3+Lrp6)
Wnt6 - (Fzd4+Lrp6)
Wnt6 - (Fzd5+Lrp6)
Wnt6 - (Fzd6+Lrp6)
Wnt6 - (Fzd7+Lrp6)
Wnt6 - (Fzd8+Lrp6)
Wnt5a - Fzd10
Wnt5a - Fzd3
Wnt5a - Fzd5
Wnt5a - Fzd6
Wnt5a - Fzd8
Wnt5a - Mcam
Wnt5b - Fzd10
Wnt5b - Fzd3
Wnt5b - Fzd5
Wnt5b - Fzd6
Wnt5b - Fzd8
Wnt11 - Fzd10
Wnt11 - Fzd3
Wnt11 - Fzd5
Wnt11 - Fzd6
Wnt11 - Fzd8
Hbegf - (Egfr+Erbb2)
Hbegf - Erbb4
Hbegf - (Erbb2+Erbb4)
Nrg1 - Erbb3
Nrg1 - (Erbb2+Erbb3)
Nrg1 - Erbb4
Nrg1 - (Erbb2+Erbb4)
Fgf2 - Fgfr2
Fgf7 - Fgfr2
Fgf10 - Fgfr2
Fgf18 - Fgfr2
Fgf21 - Fgfr1
Igf1 - (Itga6+Itgb4)
Igf2 - (Itga6+Itgb4)
Ins2 - Inssr
Cxcl12 - Cxcr4
Cxcl12 - Ackr3
Mif - (Cd74+Cxcr4)
Mif - (Cd74+Cd44)
Mif - Ackr3
Ctf1 - (Lifr+Il6st)
Tnfsf12 - Tnfrsf12a
Angptl2 - Tlr4
Angptl4 - Cdh5
Angptl4 - Sdc4
Mdk - Sdc4
Mdk - (Itga6+Itgb1)
Mdk - Ncl
Ptn - Sdc4
Ptn - Ncl
Postn - (Itgav+Itgb5)
Edn2 - Ednra
Kitl - Kit
Hgf - Met
Sema3a - (Nrp1+Plxna1)
Sema3d - (Nrp1+Plxna1)
Calca - Calcrl
Gas6 - Tyro3
Pros1 - Tyro3
Lgals9 - Cd44
Slit3 - Robo2
