## Supplementary file 11 for "Single-cell transcriptomic profiling of the neonatal oviduct and uterus reveals new insights into upper Müllerian duct regionalization"

### Sheet: Mes to Epi
Ligands_Ovi_MES to Ovi_Epi	Ligand Gene	Embryo phenotype	Reproductive tract phenotype			MGI phnotype linker	MGI linker	Note
			Female		Male
Gsap+ ovi_Epi Specific	Tgfb2	Homozygotes: defects of the heart, lungs, skull, limbs, spinal column, eyes, inner ears, and urogenital system, and perinatal mortality. Heterozygotes show abnormalities of the Cowpers' gland and intestinal mucosa.	Human	Uterine leiomyosarcoma	N/A	https://www.informatics.jax.org/diseasePortal/popup?isPhenotype=true&markerID=MGI:98726&header=reproductive%20system	https://www.informatics.jax.org/marker/MGI:98726
			Mouse	abnormal uterine horn morphology	oligozoospermia, teratozoospermia, abnormal bulbourethral gland morphology, bulbourethral gland hyperplasia, prostate gland anterior lobe hyperplasia, testis hypoplasia, ectopic testis
	Tgfb3	Homozygotes :cleft palate, lung hypoplasia, hemothorax, impaired suckling, respiratory distress, and neonatal lethality.	Human	N/A	N/A	N/A	https://www.informatics.jax.org/marker/MGI:98727
			Mouse	N/A	N/A
	Gdf10		Human	N/A	N/A	N/A	https://www.informatics.jax.org/marker/MGI:95684
			Mouse	N/A	N/A
	Inhba	Homozygotes : lack vibrissae and lower incisors, have defects in their secondary palates, and die shortly after birth.	Human	N/A	N/A	https://www.informatics.jax.org/diseasePortal/popup?isPhenotype=true&markerID=MGI:96570&header=reproductive%20system	https://www.informatics.jax.org/marker/MGI:96570
			Mouse	Increased corpora lutea number decreased mature ovarian follicle number decreased secondary ovarian follicle number polyovular ovarian follicle small ovary enlarged clitoris reduced female fertility	decreased testis weight large penis enlarged external male genitalia abnormal epididymis morphology abnormal epididymis epithelium morphology decreased litter size abnormal seminiferous tubule morphology
	Hbegf	Homozygotes : grossly enlarged heart valves and ventricular chambers, and hypoplastic, immature lungs. Most mutants die by 3 weeks of age. Conditional deletion specifically in the ventral forebrain results in behavior abnormalities and defects in pyramidal neurons.	Human	N/A	N/A	N/A	https://www.informatics.jax.org/marker/MGI:96070
			Mouse	N/A	N/A
	Cxcl12	Homozygous : late embryonic lethality, impaired myelopoiesis, abnormal cerebellum development, abnormal germ cell migration, abnormal angiogenesis around the stomach, and ventricular septal defects.	Human	N/A	N/A	https://www.informatics.jax.org/diseasePortal/popup?isPhenotype=true&markerID=MGI:103556&header=reproductive%20system	https://www.informatics.jax.org/marker/MGI:103556
			Mouse	abnormal primordial germ cell migration abnormal uterus morphology enlarged uterus hydrometra	N/A
	Angptl2	When fed a high-fat diet, mice homozygous for a knock-out allele show decreased weight gain, reduced adipocity, a lower respiratory quotient, reduced inflammation in adipose tissues, enhanced glucose tolerance, and increased insulin sensitivity in both skeletal muscle and liver relative to controls.	Human	N/A	N/A	N/A	https://www.informatics.jax.org/marker/MGI:1347002
			Mouse	N/A	N/A
	Postn	Homozygous : abnormalities of the enamel, periodontal ligament, ameloblasts, and incisors. For one allele changing the hardness of the food alters the severity of the abnormalities.	Human	N/A	N/A	https://www.informatics.jax.org/diseasePortal/popup?isPhenotype=true&markerID=MGI:1926321&header=reproductive%20system	https://www.informatics.jax.org/marker/MGI:1926321
			Mouse	small ovary small oviduct small uterus abnormal female reproductive system physiology absent estrous cycle female infertility reduced female fertility	N/A
	Edn2	Mice homozygous for a knock-out allele exhibit growth retardation, hypothermia, hypoxemic hypoxia, hypercapnia, emphysema and premature death. Females exhibit impaired ovulation and a lack of corpora lutea formation.	Human	N/A	N/A	https://www.informatics.jax.org/diseasePortal/popup?isPhenotype=true&markerID=MGI:95284&header=reproductive%20system	https://www.informatics.jax.org/marker/MGI:95284
			Mouse	impaired luteal cell differentiation absent corpus luteum abnormal ovarian medulla morphology small ovary small uterus decreased superovulation rate	N/A
	Kitl	Mutations in this gene affect migration of embryonic stem cells and cause similar phenotypes to mutations in its receptor gene (Kit). Mutants show mild to severe defects in pigmentation, hemopoiesis and reproduction.	Human	Abnormal vagina morphology Abnormality of the uterus	N/A	https://www.informatics.jax.org/diseasePortal/popup?isPhenotype=true&markerID=MGI:96974&header=reproductive%20system	https://www.informatics.jax.org/marker/MGI:96974
			Mouse	decreased oocyte number abnormal primordial germ cell morphology decreased primordial germ cell number absent primordial germ cells increased primordial germ cell apoptosis abnormal primordial germ cell migration decreased primordial germ cell proliferation abnormal ovarian folliculogenesis impaired ovarian folliculogenesis small ovary early reproductive senescence vagina atresia female infertili…	Azoospermia increased Leydig cell number decreased male germ cell number abnormal spermatogenesis decreased testis weight male infertility reduced male fertility
	Sema3a	Homozygotes : exhibit patterning abnormalities of sensory and sympathetic neurons, abnormal embryonic bones and cartilaginous structures, cardiac defects, and high postnatal mortality.	Human	N/A	N/A	N/A	https://www.informatics.jax.org/marker/MGI:107558
			Mouse	N/A	N/A
	Sema3d	Mice homozygous for a knock-out allele exhibit pulmonary vein connection to the right atrium and atrial septal defect.	Human	N/A	N/A	N/A	https://www.informatics.jax.org/marker/MGI:1860118
			Mouse	N/A	N/A
	Calca	Two separate peptides, calcitonin and calcitonin gene related peptide-alpha (CGRP-alpha), are derived from this locus by alternative splicing. Mice homozygous null for CGRP-alpha have changes in the vascular and nervous system. Mice lacking calcitonin have increased bone mineralization.	Human	N/A	N/A	N/A	https://www.informatics.jax.org/marker/MGI:2151253
			Mouse	N/A	N/A
	Gas6	Homozygous null mice are protected against arterial and venous thrombosis, and though platelet aggregation is impaired, spontaneous or excess trauma-induced bleeding is not observed.	Human	N/A	N/A	N/A	https://www.informatics.jax.org/marker/MGI:95660
			Mouse	N/A	N/A
	Pros1	Mice homozygous for a knock-out allele exhibit neonatal lethality associated with thrombosis, hemorrhage, and thrombocytopenia.	Human	N/A	N/A	N/A	https://www.informatics.jax.org/marker/MGI:1095733
			Mouse	N/A	N/A
	Lgals9	Mice homozygous for a null allele exhibit increased susceptibility to collagen-induced arthritis, increased T-helper 1 cells and decreased regulatory T cells.	Human	N/A	N/A	N/A	https://www.informatics.jax.org/marker/MGI:109496
			Mouse	N/A	N/A
	Slit3	Mice homozygous for a gene trap allele show congenital diaphragmatic hernia (CDH), variable renal defects and enlarged heart right ventricles. Mice homozygous for either of two reporter alleles show diaphragm dysgenesis and die prematurely; those with end-stage CDH show dyspnea and lung congestion.	Human	N/A	N/A	N/A	https://www.informatics.jax.org/marker/MGI:1315202
			Mouse	N/A	N/A
Exist in Mes for both (Gsap+) &(Gsap-)ovi_Epi	Bmp5	Homozygous recessive mutants have shortened, slightly ruffled external ears due to a defective cartilage framework affecting the whole skeleton; a series of genomic deletions of the region cause embryonic lethality.	Human	N/A	N/A	https://www.informatics.jax.org/diseasePortal/popup?isPhenotype=true&markerID=MGI:88181&header=reproductive%20system	https://www.informatics.jax.org/marker/MGI:88181
			Mouse	phenotype varies with strain background! ectopic ovary	phenotype varies with strain background!unilateral cryptorchism
	Bmp6	One homozygous null mutant showed delayed ossification in the developing sternum while females of a second null mutant were smaller than normal in size.	Human	N/A	N/A	N/A	https://www.informatics.jax.org/marker/MGI:88182
			Mouse	N/A	N/A
	Nrg1	Homozygotes : exhibit heart defects, impaired development of Schwann cell precursors, cranial ganglia, and radial glia cells, and die at embryonic day 10.5-11.5. Heterozygotes: hyperactive with reduced NMDA receptors.	Human	N/A	N/A	https://www.informatics.jax.org/diseasePortal/popup?isPhenotype=true&markerID=MGI:96083&header=reproductive%20system	https://www.informatics.jax.org/marker/MGI:96083
			Mouse	abnormal mammary gland growth during pregnancy	azoospermia abnormal male germ cell apoptosis abnormal seminiferous tubule morphology decreased testis weight small testis abnormal spermatogenesis abnormal male reproductive system
	Fgf7	Mice homozygous for a knock-out allele exhibit abnormal coat appearance, kidney dysplasia, spleen hypoplasia, abnormal synaptic vesicle clustering and miniature inhibitory postsynaptic currents, increased susceptibility to drug-induced seizures, and impaired thymic recovery after injury.	Human	N/A	N/A	N/A	https://www.informatics.jax.org/marker/MGI:95521
			Mouse	N/A	N/A
	Fgf10	Homozygous: die at birth with multiple abnormalities including absence of lungs, severely truncated limbs, open eyelids, incomplete external genitalia, arrested pancreatic development, lack of mammary glands and impaired epidermal development.	Human	Coronal hypospadias?	Coronal hypospadias?	https://www.informatics.jax.org/diseasePortal/popup?isPhenotype=true&markerID=MGI:1099809&header=reproductive%20system	https://www.informatics.jax.org/marker/MGI:1099809
			Mouse	N/A	absent bulbourethral gland abnormal prostate gland morphology absent prostate gland absent seminal vesicle epididymal cyst abnormal male reproductive system
	Fgf18	Homozygotes: die perinatally and exhibit impaired proliferation and differentiation of osteoblasts, shortened and thickened long bones, and delayed ossification of the calvarium and long bones.	Human	N/A	N/A	N/A	https://www.informatics.jax.org/marker/MGI:1277980
			Mouse	N/A	N/A
	Fgf21	Mice homozygous for a null allele exhibit decreased circulating glucose levels, oxygen consumption, and gluconeogenesis in fasted mice and increased circulating ketone levels in fed mice.	Human	N/A	N/A	N/A	https://www.informatics.jax.org/marker/MGI:1861377
			Mouse	N/A	N/A
	Ins2	Mice homozygous for spontaneous or knock-out alleles exhibit increased mortality, abnormal growth, abnormal glucose homeostasis, impaired pancreatic function, and phenotypes associated with type 2 diabetes.	Human	Ovarian carcinoma	N/A	https://www.informatics.jax.org/diseasePortal/popup?isPhenotype=true&markerID=MGI:96573&header=reproductive%20system	https://www.informatics.jax.org/marker/MGI:96573
			Mouse	N/A	abnormal Leydig cell morphology
	Mif	Homozygotes for three distinct targeted alleles show varying immune system defects. Among these are increased endotoxin resistance and Pseudomonas clearance; reduced size of induced fibrosarcomas and lower mitotic index; and decreased contact hypersensitivity. A specific point mutation that blocks the peptide's nuclease activity blocks it's apoptotic activity.	Human	N/A	N/A	N/A	https://www.informatics.jax.org/marker/MGI:96982
			Mouse	N/A	N/A
	Angptl4	Mice homozygous for disruptions in this gene display decreased levels of triglycerides and cholesterol and a lower increase in body fat after exposure to gut microbiota.	Human	N/A	N/A	N/A	https://www.informatics.jax.org/marker/MGI:1888999
			Mouse	N/A	N/A
	Mdk	Mice homozygous for disruptions in this gene are essentially normal except for some delayed development of the hippocampus and behavioral abnormalities when young.	Human	N/A	N/A	N/A	https://www.informatics.jax.org/marker/MGI:96949
			Mouse	N/A	N/A
	Ptn	Homozygous null mice exhibit enhanced long term potentiation, an impairment of spatial learning, and increased anxiety. The brains of mutant mice are morphologically normal.	Human	N/A	N/A	N/A	https://www.informatics.jax.org/marker/MGI:97804
			Mouse	N/A	N/A
Ute_Mes to Ute_Epi	Gdf7	Mice homozygous for a null allele lack D1A neurons in the dorsal spinal cord; some develop severe hydrocephaly with dilated ventricles and late-onset brain defects. Mice homozygous for another null allele show premature death, hydrocephaly, aberrant seminal vesicle development and male sterility.	Human	N/A	N/A	https://www.informatics.jax.org/diseasePortal/popup?isPhenotype=true&markerID=MGI:95690&header=reproductive%20system	https://www.informatics.jax.org/marker/MGI:95690
			Mouse	N/A	abnormal seminal vesicle morphology abnormal branching involved in seminal vesicle morphogenesis abnormal seminal vesicle epithelium morphology small seminal vesicle male infertility

### Sheet: Epi to Mes
Ligands_ Ovi_Epi to Ovi_MES	Ligand Gene	Embryo phenotype	Reproductive tract phenotype			MGI phnotype linker	MGI linker	Note
			Female		Male
Gsap+ ovi_Epi to Ovi_Mes	Btc	Mice homozygous for a knock-out allele are viable and fertile and exhibit no overt defects.	Human	N/A	N/A	N/A	https://www.informatics.jax.org/marker/MGI:99439
			Mouse	N/A	N/A
	Nrg1	Homozygotes : exhibit heart defects, impaired development of Schwann cell precursors, cranial ganglia, and radial glia cells, and die at embryonic day 10.5-11.5. Heterozygotes: hyperactive with reduced NMDA receptors.	Human	N/A	N/A	https://www.informatics.jax.org/diseasePortal/popup?isPhenotype=true&markerID=MGI:96083&header=reproductive%20system	https://www.informatics.jax.org/marker/MGI:96083
			Mouse	abnormal mammary gland growth during pregnancy	azoospermia abnormal male germ cell apoptosis abnormal seminiferous tubule morphology decreased testis weight small testis abnormal spermatogenesis abnormal male reproductive system
	Fgf16	Males hemizygous for one null allele show reduced fetal cardiomyocyte proliferation and postnatal cardiomyocyte numbers. Males hemizygous for another null allele die in midgestation with craniofacial and heart defects including cardiac hemorrhage, chamber dilation, thin walls and poor trabeculation.	Human			N/A	https://www.informatics.jax.org/marker/MGI:1931627
			Mouse
	Pdgfb	Homozygotes for targeted null mutations exhibit absence of microvascular pericytes, capillary aneurisms, endothelial hyperplasia, edema, hemorrhages, erythroblastosis, macrocytic anemia, thrombocytopenia, kidney defects, and perinatal lethality.	Human	N/A	N/A	https://www.informatics.jax.org/diseasePortal/popup?isPhenotype=true&markerID=MGI:97528&header=reproductive%20system	https://www.informatics.jax.org/marker/MGI:97528
			Mouse	reduced female fertility	N/A
	Pdgfd	Mice homozygous for a knock-out allele show a mild vascular phenotype characterized by abnormal pericyte morphology within cardiac tissue, slightly increased systolic and diastolic blood pressure, and altered serum levels of calcium and chloride ions.	Human	N/A	N/A	https://www.informatics.jax.org/diseasePortal/popup?isPhenotype=true&markerID=MGI:1919035&header=reproductive%20system	https://www.informatics.jax.org/marker/MGI:1919035
			Mouse	decreased litter size	N/A
	Ctf1	Mice homozygous for a knock-out allele show a significant reduction in grip strength and increased motoneuron cell death in the spinal cord and brainstem nuclei between embryonic day 14 and the first postnatal week.	Human	N/A	N/A	N/A	https://www.informatics.jax.org/marker/MGI:105115
			Mouse	N/A	N/A
	Lif	Homozygotes for targeted null mutations have reduced numbers of stem cells in spleen and bone marrow, enhanced inflammatory responses, impaired sensory neuron regrowth, and uterine insufficiency. Heterozygotes show intermediate numbers of stem cells.	Human	N/A	N/A	https://www.informatics.jax.org/diseasePortal/popup?isPhenotype=true&markerID=MGI:96787&header=reproductive%20system	https://www.informatics.jax.org/marker/MGI:96787
			Mouse	increased uterine NK cell number abnormal mammary gland growth during pregnancy abnormal uterus morphology abnormal embryo apposition abnormal embryo attachment failure of embryo implantation abnormal uterine receptivity female infertility	N/A
	Tnfsf10	Homozygotes for a null allele show thymus hyperplasia, abnormal negative T cell selection, increased susceptibility to autoimmune diseases and to tumor initiation and metastasis, and resistance to induced hepatitis. Homozygotes for another null allele are unable to control A20 lymphoma progression.	Human	N/A	N/A	N/A	https://www.informatics.jax.org/marker/MGI:107414
			Mouse	N/A	N/A
	Nampt	Mice homozygous for a null allele exhibit embryonic lethality prior to E10.5. Mice heterozygous for a null allele exhibit increased fasted glucose in male mice and impaired glucose tolerance and decresed glucose-stimulated insulin secretion in female mice.	Human	N/A	N/A	N/A	https://www.informatics.jax.org/marker/MGI:1929865
			Mouse	N/A	N/A
	Edn2	Mice homozygous for a knock-out allele exhibit growth retardation, hypothermia, hypoxemic hypoxia, hypercapnia, emphysema and premature death. Females exhibit impaired ovulation and a lack of corpora lutea formation.	Human	N/A	N/A	https://www.informatics.jax.org/diseasePortal/popup?isPhenotype=true&markerID=MGI:95284&header=reproductive%20system	https://www.informatics.jax.org/marker/MGI:95284
			Mouse	impaired luteal cell differentiation absent corpus luteum abnormal ovarian medulla morphology small ovary small uterus decreased superovulation rate	N/A
	Nppc	Homozygotes for a targeted null mutation exhibit severe dwarfism due to impaired endochondral ossification. Mutants are viable at birth, but fewer than half survive postnatal development. Mice homozygous for a knock-out allele exhibit abnormal secondarysensory axon bifurcation.	Human	N/A	N/A	https://www.informatics.jax.org/diseasePortal/popup?isPhenotype=true&markerID=MGI:97369&header=reproductive%20system	https://www.informatics.jax.org/marker/MGI:97369
			Mouse	abnormal female meiosis	small testis
	Sema3b	Mice homozygous for one knock-out allele are viable and fertile with no obvious pathological abnormalities. Mice homozygous for a second knock-out allele exhibit improper positioning of a major brain commissural projection, the anterior commissure.	Human	N/A	N/A	N/A	https://www.informatics.jax.org/marker/MGI:107561
			Mouse	N/A	N/A
	Sema3e	Homozygous null mice display abnormal intersomitic vacular development and loss of the normal segmented somite pattern. Homozygous mutants for another allele have Bergmeister papillae on the surface of the optic disc.	Human			N/A	https://www.informatics.jax.org/marker/MGI:1340034
			Mouse
	Slit1	Mice homozygous for a reporter allele exhibit normal interneuron numbers and morphology.	Human	N/A	N/A	N/A	https://www.informatics.jax.org/marker/MGI:1315203
			Mouse	N/A	N/A
Gsap- ovi_Epi to Ovi_Mes	Wnt5a	Homozygous mutants exhibit caudal truncation with shortened anterior-posterior axis, truncation of the snout, tongue and mandible, short fore- and hindlimbs, which lack digits, absent genital tubercle and lung abnormalities. Mutants die perinatally.	Human	Hypoplastic labia majora Clitoral hypoplasia	Micropenis Cryptorchidism	https://www.informatics.jax.org/diseasePortal/popup?isPhenotype=true&markerID=MGI:98958&header=reproductive%20system	https://www.informatics.jax.org/marker/MGI:98958
			Mouse	absent external female genitalia abnormal uterus morphology abnormal embryo attachment abnormal uterine-embryonic axis impaired embryo implantation reduced female fertility decreased litter size decreased primordial germ cell number increased primordial germ cell apoptosis abnormal primordial germ cell migration abnormal maternal decidual layer morphology abnormal reproductive system morphology i…	absent external male genitalia
	Igf1	Homozygous null mutants are severely growth retarded and die perinatally with many immature organ systems. Heterozygotes and partial knockouts show genetic background effects and can display growth retardation and abnormalities in muscle, lungs, and CNS.	Human	Ovarian carcinoma	N/A	https://www.informatics.jax.org/diseasePortal/popup?isPhenotype=true&markerID=MGI:96432&header=reproductive%20system	https://www.informatics.jax.org/marker/MGI:96432
			Mouse	reproductive system phenotype infertility ?	reproductive system phenotype infertility ?
Ute_Epi to Ute_Mes	Vegfa	Hetero- or homozygous null mutants show embryonic lethality with impaired angiogenesis and blood-island formation. Mutants selectively expressing isoform 120 or 188 exhibit vascular outgrowth/patterning defects or impaired arterial development, respectively.	Human	Clitoral hypertrophy Polycystic ovaries	Prostate cancer	https://www.informatics.jax.org/diseasePortal/popup?isPhenotype=true&markerID=MGI:103178&header=reproductive%20system	https://www.informatics.jax.org/marker/MGI:103178
			Mouse	female infertility decreased litter size reduced fertility	reduced fertility?
	Mif	Homozygotes for three distinct targeted alleles show varying immune system defects. Among these are increased endotoxin resistance and Pseudomonas clearance; reduced size of induced fibrosarcomas and lower mitotic index; and decreased contact hypersensitivity. A specific point mutation that blocks the peptide's nuclease activity blocks it's apoptotic activity.	Human	N/A	N/A	N/A	https://www.informatics.jax.org/marker/MGI:96982
			Mouse	N/A	N/A
	Sema3a	Homozygotes : exhibit patterning abnormalities of sensory and sympathetic neurons, abnormal embryonic bones and cartilaginous structures, cardiac defects, and high postnatal mortality.	Human	N/A	N/A	N/A	https://www.informatics.jax.org/marker/MGI:107558
			Mouse	N/A	N/A
