## Supplementary file 12 for "Single-cell transcriptomic profiling of the neonatal oviduct and uterus reveals new insights into upper Müllerian duct regionalization"

### Sheet: LR_ovi &ute Epi to Mes
interaction_LR_ovi_ ovi_Epi(Gsap+ ) to Mes	interaction_LR_ovi_ovi_Epi(Gsap- ) to Mes	interaction_LR_ute_Epi to Mes
Gdf15 - Tgfbr2	Gdf15 - Tgfbr2	Gdf15 - Tgfbr2
Wnt16 - (Fzd1+Lrp5)	Wnt16 - (Fzd4+Lrp5)	Wnt7a - (Fzd1+Lrp5)
Wnt16 - (Fzd2+Lrp5)	Wnt16 - (Fzd5+Lrp5)	Wnt7a - (Fzd10+Lrp5)
Wnt16 - (Fzd3+Lrp5)	Wnt16 - (Fzd6+Lrp5)	Wnt7a - (Fzd2+Lrp5)
Wnt16 - (Fzd4+Lrp5)	Wnt4 - (Fzd4+Lrp5)	Wnt7a - (Fzd3+Lrp5)
Wnt16 - (Fzd5+Lrp5)	Wnt4 - (Fzd5+Lrp5)	Wnt7a - (Fzd6+Lrp5)
Wnt16 - (Fzd6+Lrp5)	Wnt4 - (Fzd6+Lrp5)	Wnt7a - (Fzd7+Lrp5)
Wnt16 - (Fzd7+Lrp5)	Wnt7a - (Fzd1+Lrp5)	Wnt7a - (Fzd8+Lrp5)
Wnt16 - (Fzd8+Lrp5)	Wnt7a - (Fzd10+Lrp5)	Wnt7b - (Fzd1+Lrp5)
Wnt4 - (Fzd1+Lrp5)	Wnt7a - (Fzd2+Lrp5)	Wnt7b - (Fzd10+Lrp5)
Wnt4 - (Fzd2+Lrp5)	Wnt7a - (Fzd3+Lrp5)	Wnt7b - (Fzd2+Lrp5)
Wnt4 - (Fzd3+Lrp5)	Wnt7a - (Fzd4+Lrp5)	Wnt7b - (Fzd3+Lrp5)
Wnt4 - (Fzd4+Lrp5)	Wnt7a - (Fzd5+Lrp5)	Wnt7b - (Fzd6+Lrp5)
Wnt4 - (Fzd5+Lrp5)	Wnt7a - (Fzd6+Lrp5)	Wnt7b - (Fzd7+Lrp5)
Wnt4 - (Fzd6+Lrp5)	Wnt7a - (Fzd7+Lrp5)	Wnt7b - (Fzd8+Lrp5)
Wnt4 - (Fzd7+Lrp5)	Wnt7a - (Fzd8+Lrp5)	Wnt7a - (Fzd1+Lrp6)
Wnt4 - (Fzd8+Lrp5)	Wnt16 - (Fzd4+Lrp6)	Wnt7a - (Fzd10+Lrp6)
Wnt7a - (Fzd1+Lrp5)	Wnt16 - (Fzd5+Lrp6)	Wnt7a - (Fzd2+Lrp6)
Wnt7a - (Fzd10+Lrp5)	Wnt16 - (Fzd6+Lrp6)	Wnt7a - (Fzd3+Lrp6)
Wnt7a - (Fzd2+Lrp5)	Wnt4 - (Fzd5+Lrp6)	Wnt7a - (Fzd6+Lrp6)
Wnt7a - (Fzd3+Lrp5)	Wnt7a - (Fzd1+Lrp6)	Wnt7a - (Fzd7+Lrp6)
Wnt7a - (Fzd4+Lrp5)	Wnt7a - (Fzd10+Lrp6)	Wnt7a - (Fzd8+Lrp6)
Wnt7a - (Fzd5+Lrp5)	Wnt7a - (Fzd2+Lrp6)	Wnt7b - (Fzd1+Lrp6)
Wnt7a - (Fzd6+Lrp5)	Wnt7a - (Fzd3+Lrp6)	Wnt7b - (Fzd10+Lrp6)
Wnt7a - (Fzd7+Lrp5)	Wnt7a - (Fzd4+Lrp6)	Wnt7b - (Fzd2+Lrp6)
Wnt7a - (Fzd8+Lrp5)	Wnt7a - (Fzd5+Lrp6)	Wnt7b - (Fzd3+Lrp6)
Wnt7b - (Fzd1+Lrp5)	Wnt7a - (Fzd6+Lrp6)	Wnt7b - (Fzd6+Lrp6)
Wnt7b - (Fzd10+Lrp5)	Wnt7a - (Fzd7+Lrp6)	Wnt7b - (Fzd7+Lrp6)
Wnt7b - (Fzd2+Lrp5)	Wnt7a - (Fzd8+Lrp6)	Wnt7b - (Fzd8+Lrp6)
Wnt7b - (Fzd3+Lrp5)	Wnt5a - Fzd5	Fgf9 - Fgfr1
Wnt7b - (Fzd4+Lrp5)	Wnt5b - Fzd5	Fgf9 - Fgfr2
Wnt7b - (Fzd5+Lrp5)	Wnt11 - Fzd1	Pdgfa - Pdgfra
Wnt7b - (Fzd6+Lrp5)	Wnt11 - Fzd10	Pdgfa - Pdgfrb
Wnt7b - (Fzd7+Lrp5)	Wnt11 - Fzd2	Vegfa - Vegfr2
Wnt7b - (Fzd8+Lrp5)	Wnt11 - Fzd3	Mif - Ackr3
Wnt16 - (Fzd1+Lrp6)	Wnt11 - Fzd4	Il1f6 - (Il1rl2+Il1rap)
Wnt16 - (Fzd10+Lrp6)	Wnt11 - Fzd5	Mdk - Sdc2
Wnt16 - (Fzd2+Lrp6)	Wnt11 - Fzd6	Mdk - (Itga4+Itgb1)
Wnt16 - (Fzd3+Lrp6)	Wnt11 - Fzd7	Ptn - Sdc2
Wnt16 - (Fzd4+Lrp6)	Wnt11 - Fzd8	Edn1 - Ednra
Wnt16 - (Fzd5+Lrp6)	Tgfa - Egfr	Edn1 - Ednrb
Wnt16 - (Fzd6+Lrp6)	Tgfa - (Egfr+Erbb2)	Kitl - Kit
Wnt16 - (Fzd7+Lrp6)	Hbegf - Egfr	Sema3a - (Nrp1+Plxna4)
Wnt16 - (Fzd8+Lrp6)	Hbegf - (Egfr+Erbb2)	Sema3c - (Nrp1+Plxna1)
Wnt4 - (Fzd2+Lrp6)	Fgf1 - Fgfr1	Sema3c - (Nrp1+Plxna2)
Wnt4 - (Fzd3+Lrp6)	Fgf1 - Fgfr2	Sema3c - (Nrp1+Plxna3)
Wnt4 - (Fzd4+Lrp6)	Fgf18 - Fgfr1	Sema3c - (Nrp1+Plxna4)
Wnt4 - (Fzd5+Lrp6)	Fgf9 - Fgfr1	Sema3c - (Nrp2+Plxna1)
Wnt4 - (Fzd7+Lrp6)	Fgf9 - Fgfr2	Sema3c - (Nrp2+Plxna2)
Wnt4 - (Fzd8+Lrp6)	Pdgfa - Pdgfra	Sema3c - (Nrp2+Plxna3)
Wnt7a - (Fzd1+Lrp6)	Pdgfa - Pdgfrb	Sema3c - (Nrp2+Plxna4)
Wnt7a - (Fzd10+Lrp6)	Pdgfc - Pdgfra	Sema3f - (Nrp2+Plxna4)
Wnt7a - (Fzd2+Lrp6)	Igf1 - (Itgav+Itgb3)	Sema3c - (Nrp1+Nrp2)
Wnt7a - (Fzd3+Lrp6)	Il1f6 - (Il1rl2+Il1rap)	Sema3c - Plxnd1
Wnt7a - (Fzd4+Lrp6)	Mdk - (Itga4+Itgb1)
Wnt7a - (Fzd5+Lrp6)	Ptn - (Itgav+Itgb3)
Wnt7a - (Fzd6+Lrp6)	Edn1 - Ednra
Wnt7a - (Fzd7+Lrp6)	Edn1 - Ednrb
Wnt7a - (Fzd8+Lrp6)	Ntf3 - Ntrk2
Wnt7b - (Fzd1+Lrp6)	Ntf3 - Ntrk3
Wnt7b - (Fzd10+Lrp6)	Sema3c - (Nrp1+Plxna1)
Wnt7b - (Fzd2+Lrp6)	Sema3c - (Nrp1+Plxna2)
Wnt7b - (Fzd3+Lrp6)	Sema3c - (Nrp1+Plxna3)
Wnt7b - (Fzd4+Lrp6)	Sema3c - (Nrp1+Plxna4)
Wnt7b - (Fzd5+Lrp6)	Sema3c - (Nrp2+Plxna1)
Wnt7b - (Fzd6+Lrp6)	Sema3c - (Nrp2+Plxna2)
Wnt7b - (Fzd7+Lrp6)	Sema3c - (Nrp2+Plxna3)
Wnt7b - (Fzd8+Lrp6)	Sema3c - (Nrp2+Plxna4)
Wnt5b - Fzd1	Sema3c - (Nrp1+Nrp2)
Wnt5b - Fzd10	Sema3c - Plxnd1
Wnt5b - Fzd2
Wnt5b - Fzd3
Wnt5b - Fzd4
Wnt5b - Fzd5
Wnt5b - Fzd6
Wnt5b - Fzd8
Wnt11 - Fzd1
Wnt11 - Fzd10
Wnt11 - Fzd2
Wnt11 - Fzd3
Wnt11 - Fzd4
Wnt11 - Fzd5
Wnt11 - Fzd6
Wnt11 - Fzd8
Tgfa - Egfr
Tgfa - (Egfr+Erbb2)
Btc - Egfr
Btc - (Egfr+Erbb2)
Hbegf - Egfr
Hbegf - (Egfr+Erbb2)
Nrg1 - (Itgav+Itgb3)
Fgf1 - Fgfr1
Fgf1 - Fgfr2
Fgf18 - Fgfr1
Fgf18 - Fgfr2
Fgf9 - Fgfr1
Fgf9 - Fgfr2
Fgf16 - Fgfr1
Fgf16 - Fgfr2
Pdgfa - Pdgfra
Pdgfa - Pdgfrb
Pdgfb - Pdgfra
Pdgfb - Pdgfrb
Pdgfc - Pdgfra
Pdgfd - Pdgfrb
Ctf1 - (Lifr+Il6st)
Lif - (Lifr+Il6st)
Il1f6 - (Il1rl2+Il1rap)
Tnfsf10 - Tnfrsf10b
Nampt - (Itga5+Itgb1)
Mdk - (Itga4+Itgb1)
Edn1 - Ednra
Edn2 - Ednra
Edn1 - Ednrb
Edn2 - Ednrb
Nppc - Npr2
Kitl - Kit
Ntf3 - Ntrk2
Ntf3 - Ntrk3
Sema3b - (Nrp1+Plxna1)
Sema3b - (Nrp1+Plxna2)
Sema3b - (Nrp1+Plxna3)
Sema3b - (Nrp1+Plxna4)
Sema3c - (Nrp1+Plxna1)
Sema3c - (Nrp1+Plxna2)
Sema3c - (Nrp1+Plxna3)
Sema3c - (Nrp1+Plxna4)
Sema3b - (Nrp2+Plxna1)
Sema3b - (Nrp2+Plxna2)
Sema3b - (Nrp2+Plxna3)
Sema3b - (Nrp2+Plxna4)
Sema3c - (Nrp2+Plxna1)
Sema3c - (Nrp2+Plxna2)
Sema3c - (Nrp2+Plxna3)
Sema3c - (Nrp2+Plxna4)
Sema3f - (Nrp2+Plxna1)
Sema3f - (Nrp2+Plxna2)
Sema3f - (Nrp2+Plxna3)
Sema3f - (Nrp2+Plxna4)
Sema3c - (Nrp1+Nrp2)
Sema3c - Plxnd1
Sema3e - Plxnd1
Slit1 - Robo1
Slit1 - Robo2
