## Supplementary file 13 for "Single-cell transcriptomic profiling of the neonatal oviduct and uterus reveals new insights into upper Müllerian duct regionalization"

### Sheet: Peri_DEGs (186, ovi vs ute)
gene	avg_log2FC	p_val_adj	p_val	pct.1	pct.2
Cebpb	1.03707	8.12865e-13	3.80448e-17	0.782	0.57
Rgs16	1.00908	2.92903e-20	1.37088e-24	0.404	0.097
Nr2f1	1.00724	1.69165e-32	7.91749e-37	0.638	0.221
Hoxc8	0.901186	4.28294e-39	2.00456e-43	0.54	0.097
Cryab	0.886389	2.38209e-17	1.1149e-21	0.689	0.388
Higd1b	0.839532	1.81368e-10	8.48862e-15	0.449	0.201
Tinagl1	0.838861	7.01032e-13	3.28106e-17	0.742	0.535
Vtn	0.784548	5.91957e-17	2.77056e-21	0.42	0.129
Socs3	0.778859	7.33743e-09	3.43416e-13	0.761	0.629
Cav1	0.770808	5.45578e-14	2.55349e-18	0.559	0.244
Csrp2	0.744458	1.00602e-15	4.70853e-20	0.745	0.49
Fos	0.735498	7.24997e-07	3.39323e-11	0.872	0.803
Gadd45b	0.733166	1.41306e-05	6.61359e-10	0.838	0.764
S100a11	0.731645	2.11268e-19	9.88803e-24	0.939	0.925
Nr4a1	0.728436	2.59035e-10	1.21237e-14	0.686	0.488
Igf1	0.722515	8.40313e-13	3.93295e-17	0.418	0.154
S100a10	0.720253	2.55588e-14	1.19624e-18	0.715	0.478
Btg2	0.702345	2.93223e-05	1.37238e-09	0.806	0.741
Trpc6	0.698873	4.07632e-15	1.90785e-19	0.556	0.266
Ptn	0.691206	1.58605e-07	7.42322e-12	0.886	0.816
Cd9	0.682131	3.28777e-09	1.53879e-13	0.625	0.43
Col12a1	0.68084	3.51404e-08	1.64469e-12	0.601	0.41
Gstm1	0.656172	1.49473e-09	6.99585e-14	0.668	0.445
Anxa1	0.655044	6.8773e-13	3.21881e-17	0.545	0.249
Fhl2	0.651374	4.08341e-14	1.91117e-18	0.699	0.438
Acta2	0.648518	0.00678407	3.17517e-07	0.83	0.769
Sparc	0.644104	5.89547e-27	2.75928e-31	0.971	0.975
Phlda1	0.642362	1.10634e-06	5.17803e-11	0.747	0.634
Junb	0.629282	2.0259e-07	9.48191e-12	0.92	0.873
Zfp36l2	0.618333	4.4116e-07	2.06478e-11	0.824	0.731
Atf3	0.615863	4.70156e-07	2.20048e-11	0.487	0.266
Myl9	0.615129	3.74463e-08	1.75261e-12	0.92	0.928
Gm13889	0.603275	5.11032e-05	2.3918e-09	0.816	0.724
Npr3	0.601126	2.81298e-06	1.31657e-10	0.721	0.527
Cst3	0.599352	0.00948176	4.43778e-07	0.896	0.873
Adamts1	0.597097	1.39087e-05	6.50975e-10	0.723	0.54
Col1a1	0.596048	0.0282203	1.3208e-06	0.904	0.893
Nrep	0.594615	2.72189e-09	1.27393e-13	0.91	0.838
Ednrb	0.585735	1.34823e-08	6.31016e-13	0.489	0.249
Pi15	0.576855	1.53362e-08	7.17785e-13	0.356	0.137
Pdgfa	0.576582	1.28604e-06	6.01912e-11	0.67	0.463
Postn	0.571973	1.16107e-10	5.43421e-15	0.88	0.729
Crip1	0.565581	4.57244e-07	2.14006e-11	0.899	0.838
Ace2	0.555921	3.45684e-07	1.61792e-11	0.689	0.488
Col6a3	0.5557	1.20134e-08	5.62265e-13	0.779	0.629
Tmem176b	0.554155	1.63564e-07	7.65534e-12	0.726	0.56
Serpine2	0.550281	3.16612e-09	1.48185e-13	0.912	0.856
Nfat5	0.545021	0.0309623	1.44914e-06	0.657	0.525
Slit2	0.5426	1.00499e-08	4.70369e-13	0.402	0.182
Col4a1	0.53872	2.35793e-13	1.10359e-17	0.96	0.975
Eln	0.536853	4.5823e-05	2.14467e-09	0.548	0.346
Clec2d	0.530544	1.38969e-07	6.50421e-12	0.532	0.306
Dusp1	0.529108	1.04505e-05	4.89117e-10	0.676	0.495
Igfbp7	0.526202	1.48623e-12	6.95603e-17	0.96	0.97
Fosb	0.5241	1.94359e-06	9.09664e-11	0.803	0.632
Nfib	0.519185	1.39197e-08	6.5149e-13	0.851	0.746
Des	0.519054	2.75065e-09	1.28739e-13	0.87	0.826
Prrx1	0.513715	2.02561e-08	9.48055e-13	0.878	0.838
Hoxa7	0.509915	9.13538e-20	4.27566e-24	0.378	0.077
Rbpms	0.507098	5.44347e-07	2.54773e-11	0.878	0.806
Pmepa1	0.501938	1.56593e-07	7.32908e-12	0.846	0.789
Nr4a2	0.50147	1.00617e-07	4.70921e-12	0.468	0.244
Nfix	0.498083	6.51894e-05	3.05108e-09	0.745	0.6
Hopx	0.497928	2.02643e-05	9.48437e-10	0.553	0.343
Parm1	0.496689	6.58733e-07	3.08309e-11	0.593	0.381
Hoxc6	0.493819	2.00583e-19	9.38796e-24	0.487	0.147
Mustn1	0.49302	0.0254669	1.19193e-06	0.277	0.139
Itih5	0.488748	0.0440101	2.05982e-06	0.346	0.214
Mfap2	0.487796	0.0431388	2.01904e-06	0.777	0.692
Fosl2	0.48725	0.00763366	3.57281e-07	0.556	0.403
Tpm2	0.48385	0.000547746	2.56363e-08	0.915	0.893
Errfi1	0.483831	2.48299e-11	1.16212e-15	0.566	0.313
Ndrg2	0.472345	4.22859e-08	1.97912e-12	0.657	0.408
Coq10b	0.469176	0.0198585	9.29444e-07	0.543	0.393
Cpe	0.460397	9.57164e-14	4.47984e-18	0.407	0.139
Cpm	0.450775	1.97733e-10	9.25455e-15	0.25	0.052
Slc38a2	0.44708	0.00775362	3.62895e-07	0.88	0.846
Nudt4	0.446701	0.00152247	7.12569e-08	0.795	0.726
Gsn	0.446618	0.000189813	8.88388e-09	0.806	0.736
App	0.440136	0.00032131	1.50384e-08	0.854	0.731
Lamc1	0.434734	0.000125811	5.88837e-09	0.745	0.642
Jund	0.428379	7.03973e-06	3.29483e-10	0.923	0.928
Sept7	0.428352	1.16676e-06	5.46081e-11	0.944	0.963
Fmod	0.424793	1.11842e-09	5.23459e-14	0.356	0.129
Rap2a	0.423925	0.00642555	3.00737e-07	0.734	0.622
Plk2	0.420782	5.22511e-06	2.44553e-10	0.324	0.137
Hoxc9	0.420149	1.41188e-13	6.60806e-18	0.343	0.095
Gpm6b	0.413764	1.11605e-06	5.22348e-11	0.447	0.226
Ppp1r10	0.4111	0.000210545	9.8542e-09	0.628	0.478
Rgs2	0.410019	0.00278665	1.30425e-07	0.29	0.142
Ubc	0.409736	0.00173809	8.13482e-08	0.894	0.851
Adamts5	0.408599	2.92372e-08	1.3684e-12	0.306	0.107
Zfp36	0.400762	0.0191459	8.96091e-07	0.702	0.557
Add3	0.395945	4.22836e-05	1.97901e-09	0.543	0.368
Adgrl2	0.390011	0.0254599	1.19161e-06	0.612	0.495
Cd200	0.387098	1.35028e-09	6.31975e-14	0.324	0.107
Hspb2	0.387028	1.80913e-07	8.46735e-12	0.434	0.204
Ptms	0.385379	5.29063e-06	2.47619e-10	0.96	0.96
Htra1	0.379923	0.0185185	8.66727e-07	0.553	0.41
Ndn	0.376124	0.000296014	1.38544e-08	0.721	0.607
Bgn	0.375111	1.50965e-06	7.06568e-11	0.912	0.898
Cd151	0.374381	0.00735328	3.44158e-07	0.423	0.269
Cald1	0.373424	2.25734e-07	1.05651e-11	0.971	0.97
Col4a2	0.371286	5.60232e-05	2.62207e-09	0.955	0.965
Rhoc	0.370069	0.00933747	4.37025e-07	0.763	0.654
Anxa2	0.366522	0.00349071	1.63377e-07	0.838	0.776
Cyb5r3	0.365326	0.000384897	1.80145e-08	0.705	0.557
Gucy1a1	0.363645	0.00517679	2.42291e-07	0.912	0.91
Mgst3	0.355913	0.000351546	1.64535e-08	0.516	0.321
Adamts12	0.354817	2.86035e-05	1.33874e-09	0.5	0.303
Fbn1	0.353188	0.000988877	4.62827e-08	0.657	0.56
Stk39	0.353034	9.66714e-05	4.52455e-09	0.402	0.219
Adamts9	0.352488	0.000597905	2.7984e-08	0.324	0.157
Cacna2d1	0.352391	3.35702e-05	1.5712e-09	0.441	0.256
Laptm4a	0.350649	2.75921e-06	1.2914e-10	0.952	0.955
Olfml2b	0.344655	0.00251678	1.17794e-07	0.41	0.241
Rabgap1l	0.341934	7.75955e-05	3.63173e-09	0.399	0.216
Itgb1	0.33693	1.96113e-06	9.17874e-11	0.952	0.943
Fxyd1	0.332244	0.034629	1.62075e-06	0.67	0.557
Col1a2	0.327757	0.00926451	4.3361e-07	0.928	0.925
Cited2	0.325703	0.00285512	1.33629e-07	0.471	0.301
4930523C07Rik	0.32147	2.63883e-05	1.23506e-09	0.295	0.122
Pam	0.318998	0.0135207	6.32815e-07	0.585	0.438
Bcam	0.316525	3.81673e-05	1.78636e-09	0.473	0.266
Slco3a1	0.314874	0.0174164	8.15147e-07	0.423	0.259
Mtus1	0.31341	0.000186791	8.74246e-09	0.324	0.147
Fth1	0.31251	1.17831e-10	5.51488e-15	0.965	0.975
Gem	0.312413	0.00328822	1.539e-07	0.383	0.209
Enah	0.310726	0.0161771	7.57143e-07	0.577	0.418
Ifngr2	0.310453	0.0329245	1.54098e-06	0.535	0.373
Adamts4	0.307215	0.0101304	4.74135e-07	0.316	0.167
Rrad	0.306909	0.00039154	1.83254e-08	0.431	0.241
Kctd10	0.30169	0.00246676	1.15453e-07	0.439	0.279
Aoc3	0.30159	3.05642e-05	1.43051e-09	0.545	0.311
Adgrg6	0.300361	0.00622378	2.91294e-07	0.314	0.164
Rps15a	-0.300305	1.96063e-15	9.17641e-20	0.989	1
Klk8	-0.30043	0.00110854	5.18835e-08	0.351	0.52
Serpinb1a	-0.300785	5.29707e-06	2.47921e-10	0.101	0.279
Rpl35	-0.301262	8.56914e-11	4.01064e-15	0.96	0.99
Chst1	-0.303867	0.00071509	3.34686e-08	0.237	0.398
Acot1	-0.304055	0.00524043	2.4527e-07	0.338	0.512
Tmem132c	-0.306172	2.76874e-10	1.29586e-14	0.138	0.373
Igfbp2	-0.309061	0.00237794	1.11295e-07	0.191	0.353
Mmp23	-0.313451	0.000520719	2.43714e-08	0.319	0.495
Rpl32	-0.316047	1.42448e-15	6.66704e-20	0.989	0.998
Rplp1	-0.319213	2.15759e-16	1.00982e-20	0.984	0.998
1190002N15Rik	-0.319273	9.11962e-05	4.26828e-09	0.239	0.425
Frem1	-0.322728	5.34206e-06	2.50026e-10	0.133	0.313
Kcnq1ot1	-0.332087	0.000723677	3.38705e-08	0.612	0.754
Lhfp	-0.332938	1.01774e-05	4.76337e-10	0.742	0.836
Rpl36a	-0.338347	1.39093e-15	6.51e-20	0.968	0.995
Npm1	-0.338544	5.66028e-08	2.6492e-12	0.963	0.995
Rpl12	-0.348295	2.19843e-18	1.02894e-22	0.973	0.998
Rpl36	-0.349274	9.04517e-19	4.23344e-23	0.976	0.995
Rpl13a	-0.353793	1.15084e-06	5.38631e-11	0.904	0.955
Eef1b2	-0.355569	2.90615e-12	1.36017e-16	0.955	0.993
Tgfbi	-0.356478	0.0338954	1.58642e-06	0.261	0.413
Prrx2	-0.369025	4.26957e-07	1.9983e-11	0.242	0.448
Rps17	-0.372678	6.63733e-21	3.10649e-25	0.96	0.995
Aprt	-0.379619	0.00155231	7.26532e-08	0.646	0.786
Wnt5a	-0.380779	0.00350179	1.63895e-07	0.399	0.542
Snhg6	-0.387475	2.73656e-05	1.2808e-09	0.521	0.672
Trib2	-0.393511	3.76657e-05	1.76288e-09	0.309	0.502
Chst2	-0.405669	0.0008784	4.11121e-08	0.489	0.617
Plagl1	-0.412974	6.34715e-07	2.97068e-11	0.362	0.58
Ldhb	-0.415039	0.000832595	3.89682e-08	0.777	0.831
F2r	-0.415546	2.03538e-07	9.52626e-12	0.335	0.565
Pkdcc	-0.428512	0.000112577	5.26897e-09	0.426	0.57
Cdkn1c	-0.431961	7.95948e-07	3.7253e-11	0.811	0.915
Kctd12	-0.442616	7.43138e-08	3.47813e-12	0.17	0.388
Csgalnact1	-0.444051	2.36975e-11	1.10912e-15	0.117	0.346
Tcf21	-0.451037	2.77522e-16	1.29889e-20	0.168	0.49
Fmo1	-0.464575	0.000415171	1.94314e-08	0.322	0.473
Col6a4	-0.488541	4.29682e-19	2.01106e-23	0.061	0.346
Mest	-0.492935	4.99113e-07	2.33601e-11	0.779	0.878
Hoxd9	-0.50443	7.75554e-18	3.62985e-22	0.149	0.48
Fn1	-0.526515	4.23615e-08	1.98266e-12	0.689	0.808
Hmcn1	-0.54272	1.19266e-19	5.58205e-24	0.112	0.428
Hoxa11	-0.554552	7.79174e-34	3.6468e-38	0.045	0.455
Itm2a	-0.588012	2.85612e-10	1.33676e-14	0.737	0.881
Ifitm1	-0.642753	1.53554e-15	7.18685e-20	0.838	0.953
Hoxa10	-0.74682	4.07748e-30	1.90839e-34	0.25	0.692
Lsp1	-0.764749	1.18491e-09	5.54579e-14	0.41	0.627
Hoxd11	-0.83198	1.18989e-48	5.5691e-53	0.064	0.604
Plac8	-0.845351	2.10649e-07	9.85908e-12	0.184	0.396
Amer1	-0.910082	3.35602e-21	1.57073e-25	0.391	0.682
