## Supplementary file 14 for "Single-cell transcriptomic profiling of the neonatal oviduct and uterus reveals new insights into upper Müllerian duct regionalization"

### Sheet: Meso_DEGs (260, ovi vs ute)
gene	avg_log2FC	p_val_adj	p_val	pct.1	pct.2
Lgals7	1.53416	3.56114e-20	1.66673e-24	0.886	0.651
Igf1	1.49595	3.32096e-35	1.55432e-39	0.936	0.76
Mt1	1.47465	5.05145e-18	2.36425e-22	0.616	0.171
Ccl2	1.43797	0.00449717	2.10483e-07	0.51	0.322
Nrgn	1.25652	1.85595e-19	8.68647e-24	0.87	0.678
Bst2	1.19303	4.90866e-24	2.29742e-28	0.869	0.678
Dbi	1.10224	1.35932e-30	6.36208e-35	0.963	0.863
Col18a1	1.05579	2.86945e-37	1.343e-41	0.964	0.904
Mt2	1.04851	8.40121e-13	3.93205e-17	0.592	0.26
Rarres2	1.03186	1.94462e-19	9.10149e-24	0.978	0.945
Peg3	0.976981	1.88049e-22	8.80131e-27	0.944	0.856
Gas6	0.970178	5.4553e-22	2.55326e-26	0.963	0.911
Enpp2	0.962134	3.30476e-18	1.54674e-22	0.493	0.062
Csrp2	0.959215	1.27907e-30	5.98646e-35	0.988	0.973
Tshz2	0.951354	2.42881e-26	1.13676e-30	0.936	0.781
Btg2	0.865506	2.61341e-09	1.22316e-13	0.96	0.932
Tiparp	0.861982	9.58638e-06	4.48675e-10	0.796	0.692
Gstm1	0.85335	1.412e-15	6.60863e-20	0.669	0.356
Stmn1	0.818011	6.63785e-15	3.10673e-19	0.971	0.918
Nnat	0.8022	2.98575e-11	1.39743e-15	0.863	0.74
Col6a2	0.794727	4.27102e-28	1.99898e-32	0.975	0.952
Tgfbi	0.784467	5.98402e-15	2.80072e-19	0.85	0.644
Rbp4	0.777294	1.01092e-07	4.73145e-12	0.849	0.692
Nppc	0.763531	0.0100646	4.71055e-07	0.431	0.233
Tmem158	0.755884	1.52214e-09	7.1241e-14	0.529	0.24
Cldn10	0.747218	1.54402e-06	7.22652e-11	0.505	0.274
Pdcd4	0.735754	5.72927e-19	2.68149e-23	0.885	0.726
Nr4a1	0.688546	9.63937e-05	4.51155e-09	0.787	0.658
Calml4	0.6814	5.55879e-11	2.6017e-15	0.714	0.438
Krt15	0.681238	2.22681e-08	1.04222e-12	0.577	0.295
Crip1	0.673293	4.95532e-08	2.31926e-12	0.99	0.959
Tmem176a	0.659251	2.15619e-13	1.00917e-17	0.915	0.863
Hoxc8	0.626999	3.13151e-11	1.46565e-15	0.76	0.507
Pam	0.620624	2.2351e-11	1.0461e-15	0.846	0.664
Bsg	0.6204	4.57169e-05	2.1397e-09	0.971	0.979
Cdkn1a	0.606472	0.00639615	2.99361e-07	0.6	0.425
Ptgs1	0.604559	3.10705e-13	1.4542e-17	0.785	0.527
Cebpb	0.602179	0.00119544	5.59505e-08	0.964	0.959
Olfm1	0.59395	1.88063e-05	8.802e-10	0.78	0.719
Mdk	0.589187	4.27693e-19	2.00175e-23	0.989	1
Ifitm3	0.585043	8.95262e-08	4.19012e-12	0.971	0.973
Igfbp4	0.578536	5.38651e-13	2.52107e-17	0.983	0.979
Ins2	0.57524	1.27998e-05	5.99073e-10	0.375	0.13
Cygb	0.575082	2.91304e-09	1.3634e-13	0.535	0.24
Vim	0.5663	2.25402e-12	1.05496e-16	0.987	0.993
Krt19	0.534507	1.76464e-06	8.25912e-11	0.979	0.966
Col6a1	0.532884	7.96121e-14	3.72611e-18	0.984	1
Bace2	0.523693	6.25698e-17	2.92848e-21	0.493	0.068
Sdc4	0.520442	4.36026e-08	2.04075e-12	0.969	0.979
Gstm2	0.518134	0.00722609	3.38205e-07	0.606	0.452
Dusp5	0.513223	0.0414621	1.94056e-06	0.695	0.603
Slc9a3r1	0.504693	0.000751426	3.51692e-08	0.894	0.89
Ntm	0.501368	9.52238e-09	4.45679e-13	0.517	0.233
A830018L16Rik	0.489096	2.54693e-14	1.19205e-18	0.453	0.062
Il18	0.488574	0.00197443	9.24097e-08	0.642	0.486
Tmem176b	0.485321	4.68838e-10	2.19432e-14	0.977	0.993
Pnrc1	0.480882	0.000121567	5.68976e-09	0.948	0.952
Parvb	0.480143	4.22951e-13	1.97955e-17	0.514	0.144
Tspan13	0.474347	0.00558325	2.61315e-07	0.615	0.473
Ndufa6	0.468861	1.11348e-07	5.21148e-12	0.968	0.945
Cmbl	0.46764	1.00275e-06	4.69321e-11	0.427	0.164
Medag	0.463792	0.00702478	3.28783e-07	0.477	0.281
Crip2	0.462408	2.39559e-05	1.12121e-09	0.87	0.733
Sesn3	0.459981	1.8422e-07	8.62213e-12	0.728	0.534
Cd9	0.449577	8.59334e-05	4.02197e-09	0.874	0.849
Aqp5	0.446759	1.5968e-05	7.47355e-10	0.282	0.048
Mpc2	0.442929	3.76186e-06	1.76068e-10	0.937	0.904
Klf10	0.441879	0.0163836	7.66807e-07	0.773	0.699
Slc4a8	0.434311	4.63216e-08	2.16801e-12	0.546	0.26
Snhg18	0.430973	0.000288507	1.35031e-08	0.858	0.781
Ptgds	0.430213	2.87552e-09	1.34584e-13	0.393	0.082
Rgs10	0.429754	3.75136e-09	1.75576e-13	0.479	0.178
H3f3b	0.425893	4.85866e-12	2.27401e-16	0.999	1
Flrt3	0.425778	0.000314836	1.47354e-08	0.471	0.24
Epha3	0.422649	7.42001e-10	3.47281e-14	0.378	0.062
Cyb5a	0.413274	0.000826863	3.87e-08	0.912	0.87
Selenbp1	0.412919	0.000110202	5.15783e-09	0.365	0.137
Oasl2	0.40742	6.13132e-06	2.86966e-10	0.51	0.24
Kcnj8	0.404189	0.00128541	6.01614e-08	0.649	0.466
H2afy	0.403963	4.10801e-05	1.92269e-09	0.919	0.815
Cd34	0.393137	0.0124882	5.8449e-07	0.7	0.582
Ctxn1	0.390524	0.00213252	9.98091e-08	0.737	0.658
Col14a1	0.389897	0.00980145	4.5874e-07	0.527	0.336
Scg5	0.386296	0.0312704	1.46356e-06	0.571	0.39
Nr2f1	0.384225	4.43793e-07	2.0771e-11	0.301	0.041
Adgrf5	0.377902	0.00393975	1.84394e-07	0.493	0.295
Kcnab1	0.377755	2.05178e-08	9.603e-13	0.559	0.24
Aes	0.373249	3.42916e-05	1.60496e-09	0.952	0.952
Prdx5	0.371109	0.0403624	1.88909e-06	0.902	0.849
Acot1	0.37089	0.00743505	3.47985e-07	0.63	0.466
Mgst1	0.370426	0.001136	5.31684e-08	0.917	0.863
Lgi1	0.361244	1.90955e-07	8.93735e-12	0.308	0.034
Lrrtm1	0.359508	1.56328e-08	7.31665e-13	0.311	0.027
Actg1	0.359065	4.71339e-08	2.20602e-12	0.996	1
Bex4	0.356017	0.0202163	9.46189e-07	0.8	0.74
Psme1	0.355217	0.0073511	3.44056e-07	0.892	0.877
Itm2b	0.354533	2.683e-08	1.25573e-12	0.98	0.993
Ltbp1	0.35244	2.93299e-08	1.37274e-12	0.373	0.075
Stk26	0.351944	0.00793597	3.7143e-07	0.918	0.918
Lgals2	0.351819	0.00230388	1.07829e-07	0.35	0.144
Tmem255a	0.347776	0.00518488	2.4267e-07	0.47	0.274
Emp2	0.345788	0.0124249	5.81527e-07	0.867	0.815
Ddit3	0.344322	0.0332038	1.55405e-06	0.607	0.459
Zfp608	0.337909	0.00107444	5.02872e-08	0.522	0.301
Gm14226	0.325251	0.00311443	1.45766e-07	0.332	0.123
Pltp	0.304788	4.48361e-05	2.09848e-09	0.35	0.096
Afap1	-0.300053	0.00163646	7.65918e-08	0.563	0.733
Rnase4	-0.301622	0.00147671	6.91147e-08	0.825	0.918
Foxn3	-0.303125	1.50268e-05	7.03304e-10	0.578	0.822
Sgk3	-0.305227	1.25753e-08	5.88567e-13	0.245	0.5
Igfbp5	-0.307451	0.00729385	3.41376e-07	0.999	1
Serpinf1	-0.308127	0.0312481	1.46251e-06	0.53	0.705
Aprt	-0.308453	0.000305776	1.43113e-08	0.96	0.986
Lamb2	-0.31011	0.00362797	1.69801e-07	0.414	0.616
Prnp	-0.310567	0.00573244	2.68297e-07	0.609	0.747
Plpp1	-0.312088	0.00182495	8.54136e-08	0.663	0.801
Lrrfip1	-0.314785	5.85761e-09	2.74155e-13	0.251	0.527
Myl6	-0.316064	1.12242e-08	5.2533e-13	0.993	1
Hoxa9	-0.317767	7.01494e-08	3.28323e-12	0.318	0.61
Mef2c	-0.320296	2.8532e-06	1.33539e-10	0.483	0.712
Amer1	-0.320683	0.000598999	2.80352e-08	0.648	0.795
Samd5	-0.320861	0.00101266	4.73961e-08	0.548	0.747
Thsd7a	-0.320978	1.35973e-09	6.36398e-14	0.179	0.432
Timp3	-0.321131	0.000225426	1.05507e-08	0.82	0.959
Loxl1	-0.321914	0.000692224	3.23984e-08	0.845	0.918
Pkdcc	-0.323421	9.83123e-05	4.60134e-09	0.269	0.479
Ap3s1	-0.324201	0.000552676	2.58671e-08	0.698	0.829
Klf5	-0.324755	1.30599e-05	6.11245e-10	0.36	0.603
Ctsl	-0.327217	0.00355862	1.66555e-07	0.979	0.993
Cobll1	-0.329417	0.000388839	1.8199e-08	0.37	0.568
P4hb	-0.330135	2.22023e-05	1.03914e-09	0.936	0.973
Csrp1	-0.331092	0.000648843	3.0368e-08	0.799	0.918
Myadm	-0.331881	0.00204783	9.58454e-08	0.812	0.925
Ecm1	-0.333487	0.00866093	4.05361e-07	0.483	0.692
Ppic	-0.33545	6.76718e-06	3.16727e-10	0.905	0.979
Pcdh7	-0.337802	5.45395e-06	2.55263e-10	0.356	0.603
Smoc2	-0.339148	1.07705e-07	5.04097e-12	0.229	0.473
Pdlim2	-0.341036	1.43593e-08	6.72061e-13	0.28	0.534
Grid2	-0.341708	4.22049e-35	1.97533e-39	0.024	0.295
Ptk2b	-0.346563	3.71196e-11	1.73732e-15	0.267	0.562
Nbl1	-0.346978	0.0021038	9.84649e-08	0.804	0.938
Zfp185	-0.347793	0.00120014	5.61703e-08	0.498	0.671
Gspt1	-0.353307	0.00177091	8.28843e-08	0.84	0.918
Ak5	-0.355176	1.81735e-07	8.50582e-12	0.259	0.521
Tpm4	-0.355366	0.000130538	6.10961e-09	0.837	0.904
Mfap5	-0.357036	3.27243e-08	1.53161e-12	0.265	0.541
Abcg2	-0.358641	5.67894e-05	2.65793e-09	0.494	0.705
Hoxd9	-0.358803	9.95084e-18	4.65732e-22	0.176	0.541
Msrb3	-0.361703	9.68587e-08	4.53331e-12	0.476	0.719
Adamts5	-0.362516	0.00185578	8.68566e-08	0.508	0.692
Grb10	-0.36444	0.000199438	9.33437e-09	0.922	0.959
Rdh10	-0.36602	0.000109124	5.10737e-09	0.527	0.733
Eif4ebp1	-0.366402	7.72346e-06	3.61484e-10	0.591	0.774
Klk8	-0.367724	2.08319e-24	9.75002e-29	0.108	0.452
Far1	-0.370041	8.49242e-08	3.97473e-12	0.495	0.747
Cux1	-0.370152	6.52469e-06	3.05377e-10	0.771	0.89
Mmp2	-0.371494	9.44658e-06	4.42131e-10	0.742	0.918
Myo1c	-0.373389	2.34838e-06	1.09912e-10	0.568	0.781
Dag1	-0.375028	5.01742e-06	2.34832e-10	0.907	0.918
Cald1	-0.381142	3.72981e-06	1.74567e-10	0.935	0.979
Naaa	-0.382396	1.04598e-07	4.89553e-12	0.427	0.699
Nexn	-0.382878	2.32565e-07	1.08848e-11	0.456	0.699
Mmp23	-0.384938	8.23932e-12	3.85628e-16	0.297	0.61
Klf7	-0.385617	2.35777e-05	1.10352e-09	0.55	0.781
Daam1	-0.387249	0.0036137	1.69133e-07	0.577	0.719
Ctgf	-0.387909	5.43593e-06	2.5442e-10	0.12	0.308
Serping1	-0.390389	6.28974e-07	2.94381e-11	0.856	0.979
Clu	-0.397996	1.55753e-05	7.28978e-10	0.547	0.76
Ckap4	-0.401448	2.45581e-09	1.1494e-13	0.78	0.938
Ackr3	-0.401804	2.33973e-10	1.09507e-14	0.229	0.5
Gucy1a1	-0.401958	3.10705e-05	1.4542e-09	0.487	0.726
Tle1	-0.402055	1.76583e-06	8.26466e-11	0.568	0.774
Acta2	-0.40751	1.02251e-07	4.7857e-12	0.417	0.712
Mmd	-0.411346	3.86473e-10	1.80882e-14	0.386	0.651
S100a6	-0.412976	4.17727e-09	1.9551e-13	0.987	1
Hoxa11	-0.419136	2.18924e-54	1.02464e-58	0.021	0.377
Gpx1	-0.420465	1.66964e-08	7.81448e-13	0.876	0.959
Zbtb8a	-0.423898	3.30559e-06	1.54713e-10	0.59	0.795
Wnt5a	-0.424671	2.42885e-07	1.13678e-11	0.751	0.877
Bmp2	-0.425619	3.83501e-06	1.79491e-10	0.359	0.589
Dlk1	-0.427605	5.77256e-08	2.70175e-12	0.958	0.993
Lbh	-0.427865	6.03404e-22	2.82413e-26	0.148	0.507
Folr1	-0.428911	1.38423e-09	6.47864e-14	0.348	0.637
Gata2	-0.429291	1.04635e-08	4.89725e-13	0.488	0.753
Gng13	-0.430825	7.30699e-15	3.41991e-19	0.224	0.548
Zfp503	-0.447964	1.48213e-05	6.93686e-10	0.72	0.836
Hoxd10	-0.449196	7.17886e-40	3.35994e-44	0.092	0.534
Npnt	-0.455049	0.000188254	8.81093e-09	0.749	0.89
Ifitm1	-0.46084	0.000285493	1.3362e-08	0.801	0.911
Cdh11	-0.462136	1.50103e-14	7.02534e-19	0.967	1
Aebp1	-0.469408	4.59053e-10	2.14852e-14	0.972	1
Tpd52l1	-0.476439	6.59805e-10	3.08811e-14	0.492	0.747
Serpinb6b	-0.480353	1.10532e-06	5.17329e-11	0.577	0.801
Col9a2	-0.480455	2.07077e-12	9.69189e-17	0.251	0.541
Basp1	-0.482256	1.05506e-08	4.93805e-13	0.693	0.884
Fbln5	-0.486361	1.06452e-10	4.9823e-15	0.383	0.658
Cnn2	-0.486633	1.38099e-10	6.46349e-15	0.481	0.712
Sparc	-0.487252	7.34679e-17	3.43854e-21	0.996	1
Pla2g4a	-0.487967	7.9933e-11	3.74113e-15	0.448	0.726
Rasl11a	-0.489889	1.21935e-12	5.70699e-17	0.264	0.589
Cxcl14	-0.492682	0.000460953	2.15741e-08	0.301	0.514
Igf1r	-0.497367	3.86266e-09	1.80785e-13	0.675	0.884
Pdgfc	-0.503555	1.18289e-11	5.53631e-16	0.678	0.89
Mylk	-0.507179	4.04278e-13	1.89215e-17	0.292	0.596
Ptger3	-0.507885	5.80801e-14	2.71834e-18	0.492	0.815
Col5a2	-0.512157	2.0313e-11	9.50718e-16	0.872	0.973
Golim4	-0.512903	5.76447e-08	2.69797e-12	0.733	0.87
Col1a1	-0.515004	5.98385e-12	2.80064e-16	0.992	1
Gja1	-0.519703	0.00170447	7.97749e-08	0.674	0.863
Prrx2	-0.522771	8.94153e-23	4.18493e-27	0.233	0.623
Rras2	-0.527543	4.87565e-14	2.28197e-18	0.449	0.726
Sdc2	-0.535453	9.38104e-08	4.39064e-12	0.788	0.884
Sulf1	-0.538368	6.63155e-07	3.10379e-11	0.68	0.884
Dab2	-0.540733	2.15919e-13	1.01057e-17	0.677	0.897
Usp53	-0.554355	1.14471e-09	5.35764e-14	0.748	0.89
Sorbs2	-0.554535	5.89872e-07	2.7608e-11	0.696	0.877
Pcolce	-0.558505	4.44268e-08	2.07932e-12	0.573	0.788
Gadd45g	-0.571656	2.04474e-05	9.57006e-10	0.402	0.616
Inpp4b	-0.574188	1.37044e-17	6.41413e-22	0.351	0.733
Id1	-0.574258	5.15739e-07	2.41383e-11	0.839	0.966
Creb3l2	-0.57625	4.41815e-16	2.06784e-20	0.75	0.959
Adamtsl1	-0.585116	7.65084e-14	3.58085e-18	0.468	0.767
Podn	-0.594135	2.97561e-20	1.39268e-24	0.451	0.801
Col8a2	-0.607987	1.74757e-18	8.17923e-23	0.458	0.801
Hmga2	-0.60953	4.42063e-21	2.069e-25	0.187	0.555
Fbn2	-0.612658	8.32239e-20	3.89516e-24	0.378	0.781
Sema3a	-0.632059	1.40782e-14	6.58907e-19	0.646	0.877
Igfbp3	-0.636547	4.07297e-10	1.90629e-14	0.49	0.774
Prss23	-0.641885	2.64196e-15	1.23653e-19	0.432	0.747
Ccnd2	-0.653909	3.27297e-15	1.53186e-19	0.808	0.952
Col1a2	-0.660199	4.17169e-18	1.95249e-22	0.976	1
Meis2	-0.672587	1.33596e-16	6.25273e-21	0.829	0.952
Ltbp2	-0.686221	6.48692e-35	3.0361e-39	0.104	0.5
Myh10	-0.691585	1.81727e-13	8.50541e-18	0.877	0.973
C1qtnf12	-0.693556	1.89624e-12	8.87504e-17	0.584	0.801
Net1	-0.720054	5.09001e-12	2.3823e-16	0.659	0.884
C1qtnf7	-0.728007	9.34738e-31	4.37489e-35	0.438	0.863
C3	-0.744453	2.56802e-20	1.20192e-24	0.232	0.603
Cdc42ep3	-0.760026	3.21338e-16	1.50397e-20	0.502	0.781
Tpm1	-0.760623	5.82187e-21	2.72483e-25	0.953	0.993
Kdr	-0.77032	9.71616e-16	4.54749e-20	0.559	0.829
Hoxa10	-0.774904	1.03575e-39	4.84766e-44	0.198	0.719
Eln	-0.777249	1.85378e-12	8.67631e-17	0.963	0.986
Lox	-0.784244	5.37414e-18	2.51528e-22	0.666	0.897
Fgf2	-0.860735	1.23117e-37	5.76228e-42	0.303	0.788
Bgn	-0.877782	1.0432e-26	4.88254e-31	0.655	0.952
Fras1	-0.883637	6.46267e-23	3.02474e-27	0.667	0.925
Sema3c	-0.900582	1.70247e-20	7.96811e-25	0.754	0.932
Stmn2	-0.999511	1.15618e-06	5.4113e-11	0.415	0.658
Cfh	-1.07285	3.18381e-15	1.49013e-19	0.441	0.753
Id3	-1.08608	3.44233e-31	1.61112e-35	0.926	0.993
Anxa3	-1.0994	4.4306e-34	2.07367e-38	0.671	0.932
Tagln	-1.10888	1.2434e-19	5.81951e-24	0.846	0.966
Sema3d	-1.12793	2.72147e-49	1.27374e-53	0.225	0.781
Id2	-1.20479	1.28435e-32	6.01118e-37	0.599	0.932
Hoxd11	-1.25118	2.29901e-82	1.07601e-86	0.114	0.815
Tcf21	-1.40945	7.15386e-41	3.34824e-45	0.222	0.726
Fxyd3	-1.41431	9.22495e-37	4.31758e-41	0.673	0.966
Rspo3	-1.69299	2.79117e-52	1.30636e-56	0.529	0.952
Alcam	-1.8421	1.07212e-49	5.01789e-54	0.472	0.911
